# Comparative phylogeography of lizards (Squamata: Phrynosomatidae) in Baja California and expansion of *Callisaurus draconoides* within the North American deserts

**DOI:** 10.1101/2025.04.29.650089

**Authors:** Andrew D. Gottscho, Bradford D. Hollingsworth, Julio Lemos Espinal, Adam D. Leaché, Tod W. Reeder, Kevin de Queiroz

## Abstract

We examined the comparative phylogeography of five co-distributed lizard complexes (representing four genera within Phrynosomatidae) along the Baja California Peninsula (BCP) in the context of the region’s complex geological history. Double-digest restriction-associated-DNA (ddRAD) sequencing was used to collect genome-wide sequence data for 228 peninsular lizards. Using phylogenetic analyses of concatenated loci and population admixture analysis of unlinked SNPs, we identified 24 potential lineages within the five co-distributed complexes. Four of the five complexes exhibited contact zones between lineages at the Isthmus of La Paz, and all five did in the Vizcaíno Desert. To generate data for a species tree model, we subsampled two lizards from each of these 24 lineages for use with a target sequence capture (TSC) protocol. The resulting time-calibrated species tree shows that within each genus, the La Paz divergences are older than those across the Vizcaíno Desert. A full-likelihood Bayesian comparative phylogeographic approach was also used to test the simultaneous divergence hypothesis for the Isthmus of La Paz and Vizcaíno Desert, providing strong support for at least three independent divergence events at each contact zone, thereby rejecting the simultaneous divergence hypothesis. Finally, we demonstrate through expanded geographic sampling (n=142) and ddRAD that zebra-tailed lizards (*Callisaurus*), in which the most divergent lineages are endemic to the southern BCP, exhibit a clear pattern of Pleistocene range expansion from the northern BCP into the deserts of the western United States and mainland Mexico. The most deeply nested individuals in our tree occur at the northern, eastern, and southeastern range limits in temperate, subtropical, and tropical biomes, respectively. These results collectively highlight the importance of the BCP’s tectonic isolation as a driver not only of local or peninsular endemism, but potentially also as a contributing factor to lineage diversification more broadly in the region.
