## Supplemental Table 1 for "Comparative phylogeography of lizards (Squamata: Phrynosomatidae) in Baja California and expansion of *Callisaurus draconoides* within the North American deserts"

### Sheet: Sheet1
Field Number	Museum Voucher	Species	Subspecies / population	Locality	State	Country	Latitude	Longitude
ADG036	SDSNH 76175	Urosaurus microscutatus	microscutatus	Cataviña, 71 km SE of	Baja California	Mexico	29.2697	-114.191
ADG063	SDSNH 76202	Urosaurus microscutatus	microscutatus	Santa Rosalía, 12.4 km NW of	Baja California Sur	Mexico	27.3862	-112.382
ADG067	SDSNH 76206	Urosaurus microscutatus	microscutatus	Ciudad Insurgentes, 42 km NE of	Baja California Sur	Mexico	25.5028	-111.457
ADG071	SDSNH 76209	Urosaurus nigricauda	nigricauda	Casas Viejas	Baja California Sur	Mexico	23.2201	-109.801
ADG082	SDSNH 76218	Urosaurus nigricauda	nigricauda	Santiago, 8 km W of	Baja California Sur	Mexico	23.4988	-109.791
ADG091	SDSNH 76224	Urosaurus nigricauda	nigricauda	Santiago, 2.2 km SE of	Baja California Sur	Mexico	23.4758	-109.694
ADG106	SDSNH 76235	Urosaurus microscutatus	microscutatus	Cañon de Guadalupe	Baja California	Mexico	32.1538	-115.79
ADG119	SDSNH 76248	Urosaurus lahtelai	lahtelai	Cocos Corner	Baja California	Mexico	29.5131	-114.289
ADG125	SDSNH 76254	Urosaurus microscutatus	microscutatus	Bahía de Los Ángeles, 48.6 km W of	Baja California	Mexico	29.0763	-114.04
ADG147	SDSNH 76275	Urosaurus nigricauda	nigricauda	Isla Partida Sur, Caleta Partida	Baja California Sur	Mexico	24.5356	-110.368
ADG151	SDSNH 76279	Urosaurus nigricauda	nigricauda	Isla Partida Sur, Ensenada Grande	Baja California Sur	Mexico	24.5632	-110.39
ADG168	SDSNH 76296	Urosaurus nigricauda	nigricauda	Isla Espiritu Santo, Playa Bonanza	Baja California Sur	Mexico	24.4558	-110.307
ADG177	SDSNH 76304	Urosaurus nigricauda	nigricauda	San Antonio, 6.6 km SE of	Baja California Sur	Mexico	23.7644	-110.015
ADG182	SDSNH 76308	Urosaurus microscutatus	microscutatus	Los Pozos, 0.5 km NW of	Baja California Sur	Mexico	26.8242	-112.328
DAW003	SDSNH 68980	Urosaurus microscutatus	microscutatus	San Diego Co., Goat Canyon	California	USA	32.718	-116.148
SD0224	UABC 998	Urosaurus microscutatus	microscutatus	San Ignacio	Baja California Sur	Mexico	27.2763	-112.911
SD0256	UABC 1010	Urosaurus nigricauda	nigricauda	Boca de la Sierra, near Miraflores	Baja California Sur	Mexico	23.3853	-109.817
SD0327	SDSNH 68964	Urosaurus microscutatus	microscutatus	San Diego Co., Hauser Canyon	California	USA	32.6755	-116.564
SD0402	UABC 2311	Urosaurus microscutatus	microscutatus	Ensenada Blanca	Baja California Sur	Mexico	25.7209	-111.231
SD0467	CIBNOR 518	Urosaurus microscutatus	microscutatus	Los Dolores	Baja California Sur	Mexico	25.0781	-110.865
SD0552	UABC 1121	Urosaurus microscutatus	microscutatus	Cerro El Mechudo, base of	Baja California Sur	Mexico	24.7841	-110.708
SD0674	UABC 2312	Urosaurus microscutatus	microscutatus	San Miguel de Comundu at Puente de Madera	Baja California Sur	Mexico	26.018	-111.846
SD0713	UABC 2313	Urosaurus microscutatus	microscutatus	San Jose de Gracia	Baja California Sur	Mexico	26.5749	-112.731
SD0787	UABC 2314	Urosaurus lahtelai	lahtelai	Arroyo San Antonio, near Cataviña	Baja California	Mexico	29.775	-114.64
SD0788	UABC 2315	Urosaurus lahtelai	lahtelai	Arroyo San Antonio, near Cataviña	Baja California	Mexico	29.775	-114.64
SD0789	UABC 2316	Urosaurus lahtelai	lahtelai	Arroyo San Antonio, near Cataviña	Baja California	Mexico	29.775	-114.64
SD0790	UABC 2317	Urosaurus lahtelai	lahtelai	Arroyo San Antonio, near Cataviña	Baja California	Mexico	29.775	-114.64
SD0791	UABC 2318	Urosaurus lahtelai	lahtelai	Arroyo San Antonio, near Cataviña	Baja California	Mexico	29.775	-114.64
SD0830	UABC 2319	Urosaurus nigricauda	nigricauda	Rancho Horconcitos	Baja California Sur	Mexico	23.3412	-110.026
SD0881	UABC 2320	Urosaurus microscutatus	microscutatus	Loreto, 35.5 km N of	Baja California Sur	Mexico	26.2697	-111.505
SD1030	UABC 2321	Urosaurus microscutatus	microscutatus	Rancho Los Tepetates	Baja California	Mexico	28.3443	-113.492
SD1057	UABC 2322	Urosaurus microscutatus	microscutatus	Playa El Coyote	Baja California Sur	Mexico	26.715	-111.906
SD1062	UABC 2323	Urosaurus nigricauda	nigricauda	Arroyo El Tule	Baja California Sur	Mexico	23.7817	-110.132
SD1081	UABC 2324	Urosaurus microscutatus	microscutatus	San Francisco de la Sierra	Baja California Sur	Mexico	27.5941	-113.018
SD1082	UABC 2325	Urosaurus microscutatus	microscutatus	San Francisco de la Sierra	Baja California Sur	Mexico	27.5947	-113.018
SD1100	UABC 2326	Urosaurus nigricauda	nigricauda	Santa Rita, 16.3 km NW of	Baja California Sur	Mexico	24.7223	-111.538
SD1315	UABC 2327	Urosaurus microscutatus	microscutatus	Arroyo El Potrero	Baja California	Mexico	30.9154	-115.654
SD1490	UABC 2328	Urosaurus microscutatus	microscutatus	Cañada El Berrendo	Baja California	Mexico	30.5437	-115.134
SD1503	UABC 2329	Urosaurus microscutatus	microscutatus	Paseo San Matias	Baja California	Mexico	31.3008	-115.43
SD1946	UABC 2330	Urosaurus nigricauda	nigricauda	Isla Santa Margarita	Baja California Sur	Mexico	24.4521	-111.778
SD1947	UABC 2331	Urosaurus nigricauda	nigricauda	Isla Santa Margarita	Baja California Sur	Mexico	24.4536	-111.776
SD1964	UABC 2332	Urosaurus nigricauda	nigricauda	Ley Federal Agraria Uno, 17.3 km NE of	Baja California Sur	Mexico	24.0598	-110.613
SD2062	UABC 2333	Urosaurus nigricauda	nigricauda	Los Burros	Baja California Sur	Mexico	26.1637	-112.249
SD2331	UABC 2334	Urosaurus microscutatus	microscutatus	Primer Agua	Baja California Sur	Mexico	25.9343	-111.41
SD2358	UABC 2335	Urosaurus nigricauda	nigricauda	Arroyo Conejo	Baja California Sur	Mexico	24.1652	-110.918
SD2361	UABC 2336	Urosaurus nigricauda	nigricauda	Ley Federal Agraria Uno, 2.3 km NE of	Baja California Sur	Mexico	23.9726	-110.73
SD2448	UABC 2337	Urosaurus microscutatus	microscutatus	Santa Rosalito, 41.5 km NW of	Baja California Sur	Mexico	27.414	-112.617
ADG034	SDSNH 76173	Callisaurus draconoides	splendidus	Isla de la Angel Guarda, south of Estaton	Baja California	Mexico	29.145	-113.3
ADG035	SDSNH 76174	Callisaurus draconoides	splendidus	Isla de la Angel Guarda, south of Estaton	Baja California	Mexico	29.1403	-113.298
ADG039	SDSNH 76178	Callisaurus draconoides	rhodostictus	Cataviña, 10 mi NW of	Baja California	Mexico	29.8388	-114.82
ADG043	SDSNH 76182	Callisaurus draconoides	crinitus	Guerrero Negro, 6 mi N of	Baja California	Mexico	28.0607	-114.02
ADG047	SDSNH 76186	Callisaurus draconoides	crinitus	Road to Punta Abreojos, 16 mi SW of HWY 1	Baja California Sur	Mexico	27.1731	-113.3
ADG048	SDSNH 76187	Callisaurus draconoides	crinitus	Punta Abreojos, 10 mi NW of	Baja California Sur	Mexico	26.7916	-113.715
ADG056	SDSNH 76195	Callisaurus draconoides	crinitus	Bahía Asunción	Baja California Sur	Mexico	27.1522	-114.268
ADG059	SDSNH 76198	Callisaurus draconoides	crinitus	Laguna Ojo del Liebre	Baja California Sur	Mexico	27.4323	-114.067
ADG062	SDSNH 76201	Callisaurus draconoides	crinitus	Laguna Ojo del Liebre	Baja California Sur	Mexico	27.4941	-113.783
ADG066	SDSNH 76205	Callisaurus draconoides	carmenensis	Mulegé, 8 mi NW of	Baja California Sur	Mexico	26.9869	-112.063
ADG070	SDSNH 76208	Callisaurus draconoides	draconoides	La Palma, East Cape	Baja California Sur	Mexico	23.2283	-109.788
ADG085	SDSNH 76220	Callisaurus draconoides	draconoides	Cañon de la Zorra, East Cape	Baja California Sur	Mexico	23.4998	-109.796
ADG092	SDSNH 76225	Callisaurus draconoides	draconoides	Santiago, 4 mi SE of, East Cape	Baja California Sur	Mexico	23.4584	-109.668
ADG097	SDSNH 76230	Callisaurus draconoides	draconoides	La Ribera, 3 mi SE of, East Cape	Baja California Sur	Mexico	23.5563	-109.55
ADG101	SDSNH 76232	Callisaurus draconoides	rhodostictus	Punta Prieta (Transpeninsular)	Baja California	Mexico	28.8955	-114.149
ADG104	SDSNH 76233	Callisaurus draconoides	rhodostictus	Laguna Salada (Road to Guadalupe Canyon)	Baja California	Mexico	32.4586	-115.793
ADG112	SDSNH 76241	Callisaurus draconoides	rhodostictus	Laguna Salada	Baja California	Mexico	32.0556	-115.423
ADG113	SDSNH 76242	Callisaurus draconoides	rhodostictus	near Sierra San Pedro Martir (east slope)	Baja California	Mexico	31.2633	-115.328
ADG115	SDSNH 76244	Callisaurus draconoides	rhodostictus	near Sierra San Pedro Martir (east slope)	Baja California	Mexico	30.9627	-115.248
ADG116	SDSNH 76245	Callisaurus draconoides	rhodostictus	road to Gonzaga Bay	Baja California	Mexico	30.264	-114.659
ADG117	SDSNH 76246	Callisaurus draconoides	rhodostictus	road to Gonzaga bay	Baja California	Mexico	29.9505	-114.534
ADG126	n/a	Callisaurus draconoides	rhodostictus	Road to Bahia de Los Angeles	Baja California	Mexico	28.9701	-113.628
ADG127	SDSNH 76255	Callisaurus draconoides	splendidus	Isla Angel de la Guarda	Baja California	Mexico	29.0292	-113.186
ADG129	SDSNH 76257	Callisaurus draconoides	splendidus	Isla Angel de la Guarda	Baja California	Mexico	29.0291	-113.187
ADG131	SDSNH 76259	Callisaurus draconoides	splendidus	Isla Angel de la Guarda	Baja California	Mexico	29.029	-113.186
ADG135	SDSNH 76263	Callisaurus draconoides	splendidus	Isla Angel de la Guarda	Baja California	Mexico	29.0291	-113.186
ADG139	SDSNH 76267	Callisaurus draconoides	"central"	south of Bahia de Los Angeles	Baja California	Mexico	28.7622	-113.522
ADG140	SDSNH 76268	Callisaurus draconoides	"central"	Playa San Rafael	Baja California	Mexico	28.5992	-113.131
ADG160	SDSNH 76288	Callisaurus draconoides	plasticus	Isla San Francisco	Baja California Sur	Mexico	24.8203	-110.565
ADG161	SDSNH 76289	Callisaurus draconoides	plasticus	Isla San Francisco	Baja California Sur	Mexico	24.8207	-110.565
ADG162	SDSNH 76290	Callisaurus draconoides	plasticus	Isla San Francisco	Baja California Sur	Mexico	24.8208	-110.565
ADG164	SDSNH 76292	Callisaurus draconoides	draconoides	Isla Espiritu Santo, Playa Bonanza	Baja California Sur	Mexico	24.4375	-110.314
ADG165	SDSNH 76293	Callisaurus draconoides	draconoides	Isla Espiritu Santo, Playa Bonanza	Baja California Sur	Mexico	24.4372	-110.314
ADG166	SDSNH 76294	Callisaurus draconoides	draconoides	Isla Espiritu Santo, Playa Bonanza	Baja California Sur	Mexico	24.4368	-110.313
ADG167	SDSNH 76295	Callisaurus draconoides	draconoides	Isla Espiritu Santo, Playa Bonanza	Baja California Sur	Mexico	24.4365	-110.313
ADG170	SDSNH 76298	Callisaurus draconoides	draconoides	East Cape near Punta Gorda	Baja California Sur	Mexico	23.0744	-109.589
ADG171	SDSNH 76299	Callisaurus draconoides	draconoides	East Cape near Turtle Sanctuary	Baja California Sur	Mexico	23.1224	-109.526
ADG173	SDSNH 76301	Callisaurus draconoides	draconoides	Boca del Salado, East Cape	Baja California Sur	Mexico	23.2893	-109.434
ADG174	SDSNH 76302	Callisaurus draconoides	draconoides	Bahia Frailes	Baja California Sur	Mexico	23.3825	-109.426
ADG178	SDSNH 76305	Callisaurus draconoides	draconoides	Sierra de la Laguna, near San Antonio	Baja California Sur	Mexico	23.7649	-110.015
ADG180	SDSNH 76306	Callisaurus draconoides	carmenensis	South of Bahia Concepcion	Baja California Sur	Mexico	26.3773	-111.593
ADG181	SDSNH 76307	Callisaurus draconoides	carmenensis	Sierra San Pedro W of Mulege	Baja California Sur	Mexico	26.8099	-112.313
ADG184	SDSNH 76310	Callisaurus draconoides	"central"	NE of Vizcaino	Baja California Sur	Mexico	27.864	-113.266
Carm32396	n/a	Callisaurus draconoides	carmenensis	Isla Carmen	Baja California Sur	Mexico	25.8068	-111.204
Danz82596	n/a	Callisaurus draconoides	plasticus	Isla Danzante	Baja California Sur	Mexico	25.7789	-111.257
SD0510	SDSNH Accession A2024-29	Callisaurus draconoides	plasticus	Los Dolores	Baja California Sur	Mexico	25.0667	-110.85
SD0590	UABC 2667	Callisaurus draconoides	carmenensis	San Ignacio	Baja California Sur	Mexico	27.2744	-112.914
SD0607	UABC 2673	Callisaurus draconoides	plasticus	San Pedro, 22 km west of	Baja California Sur	Mexico	23.9037	-110.379
SD0637	UABC 2682	Callisaurus draconoides	plasticus	La Poza de Gonzalez	Baja California Sur	Mexico	25.755	-111.549
SD0701	n/a	Callisaurus draconoides	carmenensis	La Ballena, 2.2 km E of	Baja California Sur	Mexico	26.3835	-112.584
SD0840	SDSNH Accession A2024-29	Callisaurus draconoides	plasticus	Rancho Guadalupe de la Herradera	Baja California Sur	Mexico	24.3348	-110.919
SD1012	SDSNH Accession A2024-29	Callisaurus draconoides	rhodostictus	Arroyo Calamajué	Baja California	Mexico	29.4052	-114.207
SD1027	SDSNH Accession A2024-29	Callisaurus draconoides	"central"	Rancho Los Tepetates	Baja California	Mexico	28.3498	-113.49
SD1095	SDSNH Accession A2024-29	Callisaurus draconoides	draconoides	Presa La Buena Mujer	Baja California Sur	Mexico	24.0818	-110.197
SD1916	SDSNH Accession A2024-29	Callisaurus draconoides	carmenensis	Tres Virgenes lava flows	Baja California Sur	Mexico	27.4128	-112.618
SD2040	SDSNH Accession A2024-29	Callisaurus draconoides	plasticus	Ley Federal Agraria Dos, 7.3 km NE of	Baja California Sur	Mexico	24.0533	-110.778
SD2048	SDSNH Accession A2024-29	Callisaurus draconoides	carmenensis	La Purisima, 4.5 km W of	Baja California Sur	Mexico	26.184	-112.12
SD2186	SDSNH Accession A2024-29	Callisaurus draconoides	rhodostictus	Laguna Percubu, 10.7 km SSW of	Baja California	Mexico	30.7238	-114.731
SD2376	SDSNH Accession A2024-29	Callisaurus draconoides	plasticus	El Centenario, 8.8 km W of	Baja California Sur	Mexico	24.1065	-110.498
SD2685	SDSNH 75785	Callisaurus draconoides	rhodostictus	Riverside Co., Snow Canyon, mouth of	California	USA	33.9003	-116.678
SD3011	SDSNH 76790	Callisaurus draconoides	rhodostictus	Riverside Co., Potrero Canyon	California	USA	33.6624	-116.507
ADG024	n/a	Petrosaurus mearnsi	Northern	San Diego Co., Mountain Springs	California	USA	32.6754	-116.079
ADG029	SDSNH 76168	Petrosaurus mearnsi	Northern	near Diablo Canyon, Sierra San Pedro Martir	Baja California	Mexico	31.0303	-115.299
ADG030	SDSNH 76169	Petrosaurus mearnsi	Northern	near Diablo Canyon, Sierra San Pedro Martir	Baja California	Mexico	31.0303	-115.299
ADG031	SDSNH 76170	Petrosaurus mearnsi	Southern	Canyon along road just west of Bahia de Los Angeles	Baja California	Mexico	28.9709	-113.6
ADG072	SDSNH 76210	Petrosaurus thalassinus	n/a	La Palma, East Cape	Baja California Sur	Mexico	23.2204	-109.811
ADG084	SDSNH 76219	Petrosaurus thalassinus	n/a	Cañon de la Zorra, East Cape	Baja California Sur	Mexico	23.5006	-109.796
ADG089	n/a	Petrosaurus thalassinus	n/a	Sierra de la Laguna, W of La Palma	Baja California Sur	Mexico	23.2171	-109.85
ADG099	SDSNH 76231	Petrosaurus thalassinus	n/a	San Antonio	Baja California Sur	Mexico	23.7626	-110.01
ADG107	SDSNH 76236	Petrosaurus mearnsi	Northern	Guadalupe Canyon	Baja California	Mexico	32.1529	-115.791
ADG133	SDSNH 76261	Petrosaurus slevini	Southern	Isla Angel de la Guarda	Baja California	Mexico	29.0328	-113.186
ADG134	SDSNH 76262	Petrosaurus slevini	Southern	Isla Angel de la Guarda	Baja California	Mexico	29.0328	-113.186
ADG136	SDSNH 76264	Petrosaurus repens	Northern	Rancho Santa Catarina	Baja California	Mexico	29.7812	-115.1
ADG137	SDSNH 76265	Petrosaurus repens	Northern	Rancho Santa Catarina	Baja California	Mexico	29.7813	-115.1
ADG154	SDSNH 76282	Petrosaurus thalassinus	n/a	Isla Pardida, Ensenada Grande	Baja California Sur	Mexico	24.557	-110.394
ADG176	SDSNH 76303	Petrosaurus thalassinus	n/a	Sierra de la Laguna, San Miguel	Baja California Sur	Mexico	23.2302	-109.861
ADG183	SDSNH 76309	Petrosaurus repens	Central	Sierra San Pedro W of Mulege	Baja California Sur	Mexico	26.7729	-112.206
ADG185	SDSNH 76311	Petrosaurus repens	Northern	Road to Bahia de los Angeles	Baja California Sur	Mexico	29.0753	-114.042
SD0248	SDSNH 76888	Petrosaurus repens	Central	Las Parras, 18 km W of Loreto	Baja California Sur	Mexico	25.9668	-111.45
SD0280	UABC 1023	Petrosaurus thalassinus	n/a	San Bartolo, microwave station road	Baja California Sur	Mexico	23.7333	-109.833
SD0293	UABC 1028	Petrosaurus repens	Central	La Purissima drainage, road crossing to La Hondo	Baja California Sur	Mexico	26.2003	-112.017
SD0353	SDSNH 76889	Petrosaurus repens	Central	Las Parras, 18 km W of Loreto	Baja California Sur	Mexico	25.9668	-111.45
SD0445	UABC 1090	Petrosaurus repens	Southern	Los Dolores	Baja California Sur	Mexico	25.0501	-110.883
SD0528	UNAM	Petrosaurus repens	Southern	3 mi NW of San Evaristo	Baja California Sur	Mexico	24.9334	-110.733
SD0554	CIBNOR 544	Petrosaurus repens	Southern	Arroyo, Tinaja del Mechudo	Baja California Sur	Mexico	24.7836	-110.684
SD0828	SDSNH Accession A2024-29	Petrosaurus thalassinus	n/a	Rancho Horconcitos	Baja California Sur	Mexico	23.3412	-110.026
SD0829	UABC	Petrosaurus thalassinus	n/a	Rancho Horconcitos	Baja California Sur	Mexico	23.3412	-110.026
SD0835	SDSNH Accession A2024-29	Petrosaurus repens	Southern	Arroyo El Conejo, E of Hwy 1	Baja California Sur	Mexico	24.167	-110.894
SD1005	SDSNH Accession A2024-29	Petrosaurus mearnsi	Southern	Cataviña, 3.1 km N of	Baja California	Mexico	29.7473	-114.742
SD1048	UABC	Petrosaurus repens	Central	San Francisco de la Sierra	Baja California Sur	Mexico	27.5938	-113.018
SD1052	SDSNH Accession A2024-29	Petrosaurus repens	Central	San Francisco de la Sierra, Canon Agua Verde	Baja California Sur	Mexico	27.5948	-113.019
SD1067	SDSNH Accession A2024-29	Petrosaurus thalassinus	n/a	San Jose del Rancho	Baja California Sur	Mexico	23.7044	-109.99
SD1230	SDSNH Accession A2024-29	Petrosaurus thalassinus	n/a	Rancho El Remudadero	Baja California Sur	Mexico	23.248	-110.016
SD1889	UABC	Petrosaurus mearnsi	Southern	Cataviña, 8.1 km NW of	Baja California	Mexico	29.779	-114.781
SD2288	SDSNH Accession A2024-29	Petrosaurus repens	Southern	Ley Federal Agraria Uno, 14.7 km NE of	Baja California Sur	Mexico	24.0456	-110.632
SD2334	SDSNH Accession A2024-29	Petrosaurus repens	Central	Primer Agua	Baja California Sur	Mexico	25.9351	-111.408
SD2335	UABC	Petrosaurus repens	Central	Primer Agua	Baja California Sur	Mexico	25.9357	-111.408
SD2436	SDSNH Accession A2024-29	Petrosaurus repens	Southern	Arroyo Seco, El Centenario, 18.1 km NW of	Baja California Sur	Mexico	24.1867	-110.588
SD2723	SDSNH 75803	Petrosaurus mearnsi	Northern	Riverside Co., Palm Canyon	California	USA	33.7313	-116.535
SD2999	SDSNH 76970	Petrosaurus mearnsi	Northern	Riverside Co., Palm Canyon	California	USA	33.737	-116.539
SD3346	SDSNH 76078	Petrosaurus mearnsi	Northern	Riverside Co., Cabazon	California	USA	33.8941	-116.799
ADG028	SDSNH 76167	Sceloporus zosteromus	rufidorsum	HWY 3 between Ensenada and San Felipe	Baja California	Mexico	31.7314	-115.966
ADG049	SDSNH 76188	Sceloporus zosteromus	rufidorsum	Punta Prieta, Vizcaino	Baja California Sur	Mexico	26.9717	-114.002
ADG058	SDSNH 76197	Sceloporus zosteromus	rufidorsum	Bahía Tortuga, 30 mi SE of	Baja California Sur	Mexico	27.5456	-114.44
ADG069	n/a	Sceloporus zosteromus	zosteromus	Transpeninsular between El Coyote and San Agustín	Baja California Sur	Mexico	24.1538	-110.854
ADG073	SDSNH 76211	Sceloporus licki	n/a	La Palma, East Cape	Baja California Sur	Mexico	23.2204	-109.811
ADG074	SDSNH 76081	Sceloporus zosteromus	zosteromus	Agua Caliente, East Cape	Baja California Sur	Mexico	23.4384	-109.779
ADG083	n/a	Sceloporus hunsakeri	n/a	Cañon de la Zorra, East Cape	Baja California Sur	Mexico	23.4983	-109.793
ADG086	SDSNH 76221	Sceloporus hunsakeri	n/a	Cañon de la Zorra, East Cape	Baja California Sur	Mexico	23.4983	-109.791
ADG087	SDSNH 76222	Sceloporus hunsakeri	n/a	Cañon de la Zorra, East Cape	Baja California Sur	Mexico	23.4992	-109.795
ADG094	SDSNH 76227	Sceloporus hunsakeri	n/a	La Trinidad, 4 mi NW of, East Cape	Baja California Sur	Mexico	23.3987	-109.592
ADG095	SDSNH 76228	Sceloporus licki	n/a	La Trinidad, 4 mi NW of, East Cape	Baja California Sur	Mexico	23.4033	-109.589
ADG098	SDSNH 76079	Sceloporus hunsakeri	n/a	Los Barriles, 3 mi W of	Baja California Sur	Mexico	23.6975	-109.741
ADG100	SDSNH 76080	Sceloporus licki	n/a	San Antonio	Baja California Sur	Mexico	23.7626	-110.01
ADG108	SDSNH 76237	Sceloporus magister	n/a	Laguna Salada	Baja California Sur	Mexico	32.1902	-115.669
ADG141	SDSNH 76269	Sceloporus hunsakeri	n/a	Isla Pardida, Caleta Pardida	Baja California Sur	Mexico	24.5348	-110.369
ADG145	SDSNH 76273	Sceloporus hunsakeri	n/a	Isla Pardida, Caleta Pardida	Baja California Sur	Mexico	24.5356	-110.368
ADG149	SDSNH 76277	Sceloporus hunsakeri	n/a	Isla Pardida, Ensenada Grande	Baja California Sur	Mexico	24.5631	-110.39
ADG152	SDSNH 76280	Sceloporus hunsakeri	n/a	Isla Pardida, Ensenada Grande	Baja California Sur	Mexico	24.5625	-110.392
ADG169	SDSNH 76297	Sceloporus hunsakeri	n/a	East Cape near Punta Gorda	Baja California Sur	Mexico	23.0786	-109.618
ADG172	SDSNH 76300	Sceloporus zosteromus	zosteromus	East Cape	Baja California Sur	Mexico	23.1353	-109.514
ADG186	SDSNH 76312	Sceloporus orcutti	Northern	Riverside Co., Vista del Lago, Cajalco Rd	California	USA	33.8232	-117.26
ADG192	SDSNH 76316	Sceloporus orcutti	Southern	Tres Virgenes geothermal plant	Baja California Sur	Mexico	27.5039	-112.547
ADG193	SDSNH 76317	Sceloporus orcutti	Southern	San Jose de Magdelena	Baja California Sur	Mexico	27.0672	-112.208
ADG194	SDSNH 76318	Sceloporus orcutti	Southern	San Jose de Magdelena	Baja California Sur	Mexico	27.0678	-112.209
ADG196	SDSNH 76320	Sceloporus zosteromus	rufidorsum	Road to El Arco east of Guerrero Negro	Baja California Sur	Mexico	27.8818	-113.709
ADG199	n/a	Sceloporus zosteromus	zosteromus	Rancho Chivato, Sierra la Cacachilas	Baja California Sur	Mexico	24.0389	-110.057
SD0231	SDSNH 76890	Sceloporus orcutti	Southern	41.5 km N of Santa Rosalia, Lava Flows	Baja California Sur	Mexico	27.4002	-112.617
SD0259	UABC 1011	Sceloporus hunsakeri	n/a	Boca de la Sierra, near Miraflores	Baja California Sur	Mexico	23.3834	-109.817
SD0262	UABC 1012	Sceloporus licki	n/a	Boca de la Sierra, near Miraflores	Baja California Sur	Mexico	23.3834	-109.817
SD0340	UABC 1044	Sceloporus orcutti	Northern	Laguna Hanson, road to	Baja California	Mexico	31.9167	-116.067
SD0447	UNAM	Sceloporus zosteromus	zosteromus	Los Dolores	Baja California Sur	Mexico	25.0502	-110.867
SD0527	UABC 1118	Sceloporus orcutti	Southern	San Evaristo, Ojo de Venado	Baja California Sur	Mexico	24.9334	-110.734
SD0584	SDSNH Accession A2024-29	Sceloporus orcutti	Northern	El Sauzalito	Baja California	Mexico	30.1141	-115.355
SD0604	UABC 2671	Sceloporus zosteromus	zosteromus	San Pedro, 2.5 km west of	Baja California Sur	Mexico	23.9184	-110.286
SD0609	n/a	Sceloporus zosteromus	zosteromus	Todos Santos	Baja California Sur	Mexico	23.4501	-110.217
SD0626	SDSNH Accession A2024-29	Sceloporus zosteromus	zosteromus	La Poza de Gonzalez	Baja California Sur	Mexico	25.755	-111.549
SD0680	SDSNH Accession A2024-29	Sceloporus zosteromus	zosteromus	San Miguel de Comundu at Puente de Madera	Baja California Sur	Mexico	26.0245	-111.848
SD0704	SDSNH Accession A2024-29	Sceloporus zosteromus	zosteromus	La Ballena, 1.9 km N of	Baja California Sur	Mexico	26.3903	-112.618
SD0741	SDSNH Accession A2024-29	Sceloporus orcutti	Northern	Arroyo San Rafael	Baja California	Mexico	31.1021	-116.075
SD0833	SDSNH Accession A2024-29	Sceloporus zosteromus	zosteromus	Arroyo El Conejo, E of Hwy 1	Baja California Sur	Mexico	24.1741	-110.892
SD1051	SDSNH Accession A2024-29	Sceloporus orcutti	Southern	San Francisco de la Sierra, Canon Agua Verde	Baja California Sur	Mexico	27.5953	-113.027
SD1056	SDSNH Accession A2024-29	Sceloporus orcutti	Southern	Tres Virgenes	Baja California Sur	Mexico	27.4149	-112.617
SD1058	SDSNH Accession A2024-29	Sceloporus hunsakeri	n/a	Arroyo El Tule	Baja California Sur	Mexico	23.7813	-110.131
SD1061	UABC	Sceloporus hunsakeri	n/a	Arroyo El Tule	Baja California Sur	Mexico	23.7817	-110.132
SD1068	SDSNH Accession A2024-29	Sceloporus licki	n/a	San Jose del Rancho	Baja California Sur	Mexico	23.704	-109.989
SD1069	UABC	Sceloporus licki	n/a	San Jose del Rancho	Baja California Sur	Mexico	23.7042	-109.989
SD1073	SDSNH Accession A2024-29	Sceloporus hunsakeri	n/a	San Bartolo, 4 km S of	Baja California Sur	Mexico	23.71	-109.844
SD1074	SDSNH Accession A2024-29	Sceloporus licki	n/a	San Bartolo, 4 km S of	Baja California Sur	Mexico	23.71	-109.844
SD1075	SDSNH Accession A2024-29	Sceloporus licki	n/a	San Bartolo, 4 km S of	Baja California Sur	Mexico	23.7097	-109.844
SD1077	SDSNH Accession A2024-29	Sceloporus hunsakeri	n/a	San Bartolo	Baja California Sur	Mexico	23.7343	-109.834
SD1084	SDSNH Accession A2024-29	Sceloporus hunsakeri	n/a	Boca de La Sierra	Baja California Sur	Mexico	23.3887	-109.821
SD1085	SDSNH Accession A2024-29	Sceloporus hunsakeri	n/a	Boca de La Sierra	Baja California Sur	Mexico	23.3893	-109.823
SD1097	SDSNH Accession A2024-29	Sceloporus hunsakeri	n/a	Presa La Buena Mujer	Baja California Sur	Mexico	24.0826	-110.197
SD1098	SDSNH Accession A2024-29	Sceloporus hunsakeri	n/a	Presa La Buena Mujer	Baja California Sur	Mexico	24.0826	-110.196
SD1227	SDSNH Accession A2024-29	Sceloporus zosteromus	zosteromus	Plutarco Elias Calles, 0.5 km N of, in Arroyo San Jacinto	Baja California Sur	Mexico	23.2278	-110.147
SD1228	SDSNH Accession A2024-29	Sceloporus licki	n/a	Rancho El Remudadero	Baja California Sur	Mexico	23.248	-110.016
SD1229	UABC	Sceloporus licki	n/a	Rancho El Remudadero	Baja California Sur	Mexico	23.2472	-110.016
SD1316	SDSNH Accession A2024-29	Sceloporus orcutti	Northern	Arroyo El Potrero	Baja California	Mexico	30.9154	-115.654
SD1317	n/a	Sceloporus orcutti	Northern	Arroyo El Potrero	Baja California	Mexico	30.9154	-115.654
SD1369	n/a	Sceloporus magister	n/a	San Matias, 1.0 km W of	Baja California	Mexico	31.337	-115.574
SD1515	SDSNH Accession A2024-29	Sceloporus magister	n/a	San Luis, 72.8 km SE of, along Mex Hwy 2	Sonora	Mexico	32.2458	-114.069
SD1559	SDSNH Accession A2024-29	Sceloporus magister	n/a	Puerto Peñasco, 27.4 km NNE of, along Mex Hwy 8	Sonora	Mexico	31.5931	-113.365
SD1897	SDSNH Accession A2024-29	Sceloporus zosteromus	rufidorsum	Cataviña, 6.5 km NW of	Baja California	Mexico	29.7714	-114.766
SD1898	SDSNH Accession A2024-29	Sceloporus orcutti	Northern	Cataviña, 6.5 km NW of	Baja California	Mexico	29.7619	-114.758
SD1903	SDSNH Accession A2024-29	Sceloporus zosteromus	rufidorsum	Punta Prieta	Baja California	Mexico	28.9258	-114.159
SD1918	SDSNH Accession A2024-29	Sceloporus orcutti	Southern	Tres Virgenes lava flows	Baja California Sur	Mexico	27.4149	-112.617
SD1983	SDSNH Accession A2024-29	Sceloporus zosteromus	zosteromus	Rancho Santa Teresa	Baja California Sur	Mexico	23.9949	-110.701
SD2051	SDSNH Accession A2024-29	Sceloporus zosteromus	zosteromus	La Purisima, 4.5 km W of	Baja California Sur	Mexico	26.1836	-112.12
SD2096	SDSNH Accession A2024-29	Sceloporus zosteromus	rufidorsum	Chapala, 5.0 km NW of, on Hwy 1	Baja California	Mexico	29.4242	-114.41
SD2134	SDSNH Accession A2024-29	Sceloporus magister	n/a	Laguna Percubu, 6.8 km SW of, on Mex Hwy 5	Baja California	Mexico	30.7589	-114.728
SD2281	SDSNH Accession A2024-29	Sceloporus zosteromus	rufidorsum	Mesa Las Calabazas, base of, on the Vizcaino flats	Baja California Sur	Mexico	27.4854	-113.191
SD2285	UABC	Sceloporus orcutti	Southern	San Ignacio	Baja California Sur	Mexico	27.2859	-112.901
SD2336	SDSNH Accession A2024-29	Sceloporus orcutti	Southern	Primer Agua	Baja California Sur	Mexico	25.9357	-111.408
SD2458	SDSNH 72976	Sceloporus orcutti	Northern	San Diego Co., Ramona	California	USA	33.008	-116.866
SD2857	SDSNH 76024	Sceloporus orcutti	Northern	Riverside Co., Garnet Queen	California	USA	33.5444	-116.486
SD2906	CIBNOR 1350	Sceloporus zosteromus	zosteromus	Santa Anita	Baja California Sur	Mexico	23.1491	-109.702
SD2918	CIBNOR 1334	Sceloporus licki	n/a	La Burrera, 1.8 km W of	Baja California Sur	Mexico	23.5009	-110.059
SD3001	SDSNH 76798	Sceloporus magister	n/a	Riverside Co., Potrero Canyon	California	USA	33.6509	-116.491
Tort32296A	n/a	Sceloporus orcutti	Southern	Isla Tortuga	Baja California Sur	Mexico	27.4328	-111.879
Tort32296B	n/a	Sceloporus orcutti	Southern	Isla Tortuga	Baja California Sur	Mexico	27.4328	-111.879
	n/a = tissue only
	Accessions = to be catalogued soon
