## Supplemental Table 2 for "Comparative phylogeography of lizards (Squamata: Phrynosomatidae) in Baja California and expansion of *Callisaurus draconoides* within the North American deserts"

### Sheet: Callisaurus + Holbrookia
Field Number	Museum Voucher	Species	Subspecies	Locality	State	Country	Latitude	Longitude
ADG187	SDSNH 76313	Callisaurus draconoides	ventralis	Yavapai Co., Lake Pleasant	Arizona	USA	33.9521	-112.337
ADG200	USNM 590070	Callisaurus draconoides	rhodostictus	Imperial Co., Palo Verde, south of	California	USA	33.3003	-114.742
ADG201	USNM 590065	Callisaurus draconoides	ventralis	La Paz Co., Vickenburg Wash	Arizona	USA	33.7596	-113.744
ADG203	USNM 590063	Callisaurus draconoides	ventralis	Maricopa Co., Hwy 85, W of	Arizona	USA	33.312	-112.655
ADG204	USNM 590061	Callisaurus draconoides	ventralis	Pima Co., Ajo, N of	Arizona	USA	32.4467	-112.856
ADG206	USNM 590076	Callisaurus draconoides	rhodostictus	San Bernardino Co., Kingston Mountains, Excelsior Mine Rd	California	USA	35.7781	-115.857
ADG207	USNM 590074	Callisaurus draconoides	rhodostictus	San Bernardino Co., Afton Canyon	California	USA	35.0423	-116.394
ADG208	USNM 590073	Callisaurus draconoides	rhodostictus	San Bernardino Co., Needles, W of	California	USA	34.8831	-114.763
ADG209	USNM 590066	Callisaurus draconoides	rhodostictus	Mohave Co., US 95 and I-10 Junction	Arizona	USA	34.7225	-114.316
ADG210	USNM 590071	Callisaurus draconoides	rhodostictus	San Bernardino Co., CA-62, W of Parker	California	USA	34.1833	-114.404
ADG211	USNM 590072	Callisaurus draconoides	rhodostictus	San Bernardino Co., CA-62, W of Rice airport	California	USA	34.0962	-114.89
ADG212	USNM 590075	Callisaurus draconoides	rhodostictus	San Bernardino Co., Victorville	California	USA	34.7114	-117.504
ADG213	USNM 590077	Callisaurus draconoides	rhodostictus	San Bernardino Co., Ridgecrest, S of	California	USA	35.3172	-117.599
ADG214	USNM 590078	Callisaurus draconoides	rhodostictus	San Bernardino Co., Inyokern	California	USA	35.7846	-117.884
ADG215	USNM 590083	Callisaurus draconoides	myurus	Esmeralda Co., NV-773, Silverpeak	Nevada	USA	37.984	-118.004
ADG216	USNM 590084	Callisaurus draconoides	myurus	Mineral Co., US-95 N, Luning	Nevada	USA	38.4819	-118.165
ADG217	USNM 590085	Callisaurus draconoides	myurus	Mineral Co., Walker Lake	Nevada	USA	38.8203	-118.771
ADG218	USNM 590086	Callisaurus draconoides	myurus	Lyon Co., Yerington, N of, US 95	Nevada	USA	39.2585	-119.239
ADG219	USNM 590087	Callisaurus draconoides	myurus	Washoe Co., Nixon, S of, (Pyramid Lake)	Nevada	USA	39.7429	-119.332
ADG220	USNM 590088	Callisaurus draconoides	myurus	Washoe Co., Empire, S of	Nevada	USA	40.2688	-119.366
ADG221	USNM 590089	Callisaurus draconoides	myurus	Pershing Co., Black Rock Desert, Soldier Meadows Road	Nevada	USA	40.934	-119.187
ADG222	USNM 590082	Callisaurus draconoides	rhodostictus	Nye Co., Beatty, Airport Rd	Nevada	USA	36.8677	-116.76
ADG223	USNM 590079	Callisaurus draconoides	rhodostictus	Inyo Co., Shoshone, Clay Rd	California	USA	36.3991	-116.423
ADG224	USNM 590081	Callisaurus draconoides	rhodostictus	Clark Co., Indian Springs, W of,	Nevada	USA	36.5712	-115.739
ADG225	USNM 590080	Callisaurus draconoides	rhodostictus	Clark Co., Searchlight, N of	Nevada	USA	35.6367	-114.942
ADG226	USNM 590067	Callisaurus draconoides	rhodostictus	Mohave Co., Kingman, 9 mi NW of	Arizona	USA	35.281	-114.173
ADG227	USNM 590068	Callisaurus draconoides	rhodostictus	Mohave Co., Kingman, 42 mi NW of	Arizona	USA	35.7014	-114.468
ADG228	USNM 590059	Callisaurus draconoides	ventralis	Graham Co., Gila River, Safford	Arizona	USA	32.8455	-109.714
ADG230	USNM 590058	Callisaurus draconoides	ventralis	Cochise Co., Gila River, San Simon Valley	Arizona	USA	32.2936	-109.219
ADG231	USNM 590057	Callisaurus draconoides	ventralis	Cochise Co., San Pedro River, E of Sierra Vista	Arizona	USA	31.5658	-110.111
ADG232	USNM 590060	Callisaurus draconoides	ventralis	Pima Co., Big Wash, Catalina	Arizona	USA	32.4503	-110.941
ADG233	USNM 590062	Callisaurus draconoides	ventralis	Pinal Co., Stanfield, W of	Arizona	USA	32.8772	-112.05
ADG247	USNM 590064	Callisaurus draconoides	ventralis	Yuma Co., Mohawk Valley	Arizona	USA	32.6927	-113.907
ADG248	n/a	Callisaurus draconoides	rhodostictus	El Doctor, Gran Desierto	Sonora	Mexico	31.9996	-114.759
ADG250	n/a	Callisaurus draconoides	inusitatus	Cañon del Nacapule, Guaymas	Sonora	Mexico	27.9826	-111.044
ADG251	USNM 590049	Callisaurus draconoides	brevipes	Alamos	Sonora	Mexico	27.0453	-108.976
ADG252	USNM 590050	Callisaurus draconoides	brevipes	Alamos	Sonora	Mexico	27.0425	-108.98
ADG253	USNM 590045	Callisaurus draconoides	bogerti	Playa San Ignacio	Sinaloa	Mexico	23.6326	-106.782
ADG254	USNM 590046	Callisaurus draconoides	bogerti	Playa San Ignacio	Sinaloa	Mexico	23.6296	-106.778
ADG255	USNM 590047	Callisaurus draconoides	bogerti	Playa San Ignacio	Sinaloa	Mexico	23.6306	-106.779
ADG256	USNM 590044	Callisaurus draconoides	bogerti	Playa el Verde Camacho, Mazatlan	Sinaloa	Mexico	23.4059	-106.542
ADG258	USNM 590048	Callisaurus draconoides	bogerti	El Tambor	Sinaloa	Mexico	24.7054	-108.017
ADG259	n/a	Callisaurus draconoides	bogerti	El Tambor	Sinaloa	Mexico	24.707	-108.016
ADG261	n/a	Callisaurus draconoides	inusitatus	Bahia de Kino	Sonora	Mexico	28.8663	-112.026
ADG262	n/a	Callisaurus draconoides	inusitatus	Bahia de Kino	Sonora	Mexico	28.8663	-112.026
ADG263	n/a	Callisaurus draconoides	inusitatus	Punta Chueca	Sonora	Mexico	29.0158	-112.164
ADG264	USNM 590052	Callisaurus draconoides	inusitatus	Isla Tiburón	Sonora	Mexico	29.0197	-112.196
ADG265	USNM 590053	Callisaurus draconoides	inusitatus	Isla Tiburón	Sonora	Mexico	29.0197	-112.196
ADG266	n/a	Callisaurus draconoides	inusitatus	Isla Tiburón	Sonora	Mexico	29.0197	-112.196
ADG269	n/a	Callisaurus draconoides	inusitatus	Isla Tiburón	Sonora	Mexico	29.0197	-112.196
ADG272	n/a	Callisaurus draconoides	inusitatus	Isla Tiburón	Sonora	Mexico	28.7654	-112.331
ADG273	n/a	Callisaurus draconoides	inusitatus	Isla Tiburón	Sonora	Mexico	28.7663	-112.331
ADG274	n/a	Callisaurus draconoides	inusitatus	Cuota between Hermosillo and Santa Ana	Sonora	Mexico	29.929	-111.109
ADG275	n/a	Callisaurus draconoides	inusitatus	Carretera a las Trincheras (Cuota between Santa Ana and Caborca)	Sonora	Mexico	30.591	-111.558
ADG276	n/a	Callisaurus draconoides	ventralis	Cozon (Cuota between Caborca and Sonyta)	Sonora	Mexico	31.3033	-112.556
ADG277	USNM 590054	Callisaurus draconoides	ventralis	El Pinacate, NE slope	Sonora	Mexico	31.9404	-113.356
ADG278	n/a	Callisaurus draconoides	rhodostictus	El Tornillal, SE of El Golfo de Santa Clara	Sonora	Mexico	31.5472	-114.258
n/a	CAS223522	Callisaurus draconoides	rhodostictus	Imperial Co., 48.5 mi S of 78 on S2	California	USA	32.754	-116.053
n/a	CAS229265	Callisaurus draconoides	myurus	Washoe Co., California Emigrant Trail	Nevada	USA	39.6257	-119.199
n/a	CAS256467	Callisaurus draconoides	rhodostictus	Clark Co., Desert National Wildlife Refuge, Gass Peak Rd	Nevada	USA	36.4291	-115.269
n/a	CAS256470	Callisaurus draconoides	rhodostictus	Lincoln Co., Desert National Wildlife Refuge, Alamo Rd	Nevada	USA	37.2006	-115.155
n/a	CAS256505	Callisaurus draconoides	rhodostictus	Lincoln Co., Desert National Wildlife Refuge	Nevada	USA	36.8688	-114.982
DGM2167	BYU 5495	Callisaurus draconoides	rhodostictus	Washington Co., Beaver Dam Wash, SW of of Lytle Ranch	Utah	USA	37.0943	-113.845
DGM2168	BYU 5496	Callisaurus draconoides	rhodostictus	Washington Co., Beaver Dam Wash, SW of of Lytle Ranch	Utah	USA	37.0943	-113.845
SD1564	SDSNH Accession A2024-29	Callisaurus draconoides	inusitatus	Ejido Josefa Ortiz de Dominguez, 1.6 km SE of	Sonora	Mexico	30.5839	-112.396
SD1581	SDSNH Accession A2024-29	Callisaurus draconoides	rhodostictus	El Desemboque, 0.5 km S of	Sonora	Mexico	30.5658	-113.005
SD1588	SDSNH Accession A2024-29	Callisaurus draconoides	inusitatus	Puerto Libertad, 84.3 km SSE of (on Son Hwy 29)	Sonora	Mexico	29.3982	-112.057
SD1601	SDSNH Accession A2024-29	Callisaurus draconoides	inusitatus	Puerto Libertad, 38.5 km SSE of (on Son Hwy 29)	Sonora	Mexico	29.6748	-112.381
SD1618	n/a	Callisaurus draconoides	inusitatus	Puerto Libertad, 38.5 km SSE of (on Son Hwy 29)	Sonora	Mexico	29.6748	-112.381
SD2863	SDSNH 76044	Callisaurus draconoides	rhodostictus	Yuma Co., Barry M. Goldwater Range West	Arizona	USA	32.541	-114.512
SD2953	SDSNH 76788	Callisaurus draconoides	rhodostictus	San Bernardino Co., Twentynine Palms Marine Corps Air Ground Combat Center	California	USA	34.3821	-115.851
SD3838	n/a	Callisaurus draconoides	draconoides	Isla Cerralvo	Baja California Sur	Mexico	24.1552	-109.872
SD3839	n/a	Callisaurus draconoides	draconoides	Isla Cerralvo	Baja California Sur	Mexico	24.1564	-109.871
SD3842	n/a	Callisaurus draconoides	draconoides	Isla Cerralvo	Baja California Sur	Mexico	24.1563	-109.871
SD3843	n/a	Callisaurus draconoides	draconoides	Isla Cerralvo	Baja California Sur	Mexico	24.1562	-109.871
SD3844	n/a	Callisaurus draconoides	draconoides	Isla Cerralvo	Baja California Sur	Mexico	24.1562	-109.871
SD3852	n/a	Callisaurus draconoides	draconoides	Sierra de Las Cacachilas	Baja California Sur	Mexico	24.0825	-110.062
TWR180	n/a	Callisaurus draconoides	ventralis	Hidalgo Co., US-80 and Portal Road, 12.4 miles N and 0.9 miles W of	New Mexico	USA	32.05	-109.046
TWR181	n/a	Callisaurus draconoides	ventralis	Hidalgo Co., US-80 and Portal Road, 12.4 miles N and 0.9 miles W of	New Mexico	USA	32.05	-109.046
ADG257	n/a	Holbrookia elegans	n/a (outgroup)	Playa el Verde Camacho, Mazatlan	Sinaloa	Mexico	23.4059	-106.542
ADG249	USNM 590055	Holbrookia elegans	n/a (outgroup)	Cañon del Nacapule, Guaymas	Sonora	Mexico	24.707	-108.016
	n/a = tissue only
	Accessions = to be catalogued soon
