## Supplemental Table 3 for "Comparative phylogeography of lizards (Squamata: Phrynosomatidae) in Baja California and expansion of *Callisaurus draconoides* within the North American deserts"

### Sheet: Sheet1
Field Number	Lineage Assignment
ADG029	P. mearnsi N
ADG034	C. d. splendidus
ADG036	U. microscutatus N
ADG043	C. d. crinitus
ADG047	C. d. crinitus
ADG058	S. z. rufidorsum
ADG072	P. thalassinus
ADG073	S. licki
ADG095	S. licki
ADG101	C. d. rhodostictus
ADG106	U. microscutatus N
ADG119	U. lahtelai
ADG129	C. d. splendidus
ADG133	P. mearnsi S
ADG137	P. repens N
ADG139	C. d. "central"
ADG140	C. d. "central"
ADG149	S. hunsakeri
ADG154	P. thalassinus
ADG169	S. hunsakeri
ADG171	C. d. draconoides
ADG172	S. z. zosteromus
ADG177	U. nigricauda
ADG183	P. repens C
ADG185	P. repens N
ADG186	S. orcutti N
ADG193	S. orcutti S
Carm32396	C. d. carmenensis
Danz82596	C. d. plasticus
SD0445	P. repens S
SD0552	U. microscutatus S
SD0590	C. d. carmenensis
SD0637	C. d. plasticus
SD0704	S. z. zosteromus
SD0787	U. lahtelai
SD0835	P. repens S
SD1005	P. mearnsi S
SD1081	U. microscutatus S
SD1095	C. d. draconoides
SD1100	U. nigricauda
SD1559	S. magister
SD1897	S. z. rufidorsum
SD2285	S. orcutti S
SD2334	P. repens C
SD2458	S. orcutti N
SD2685	C. d. rhodostictus
SD3001	S. magister
SD3346	P. mearnsi N
