## Supplemental Table 4 for "Comparative phylogeography of lizards (Squamata: Phrynosomatidae) in Baja California and expansion of *Callisaurus draconoides* within the North American deserts"

### Sheet: All Data
FieldNumber	NReads	NReadsPassed	NClusters	Coverage	NClustersPassed	CoveragePassed	Nloci	F1Loci	F2Loci	NSites	Npoly	Poly	NlociFinal	Genus
ADG036	892765	842230	22696	31.532	2233	303.819	22696	2222	2143	182066	464	0.0025485	708	Urosaurus
ADG063	1787446	1701807	41044	37.403	3323	442.233	41044	3312	3162	268674	1367	0.005088	863	Urosaurus
ADG067	619242	590158	29168	16.47	2726	160.72	29168	2717	2604	221292	1220	0.0055131	801	Urosaurus
ADG071	1149885	1071084	21675	38.238	3602	218.581	21675	3581	3395	288245	2059	0.0071432	781	Urosaurus
ADG082	1419074	1341103	31289	32.277	4101	232.86	31289	3968	3770	320078	2027	0.0063328	765	Urosaurus
ADG091	1541570	1459497	31841	36.303	3485	315.968	31841	3468	3289	279269	1746	0.006252	825	Urosaurus
ADG106	1934899	1801710	18652	81.396	3628	407.156	18652	3619	3444	292302	715	0.0024461	856	Urosaurus
ADG119	771562	715723	15007	37.381	2255	236.618	15007	2250	2156	183214	522	0.0028491	500	Urosaurus
ADG125	1413572	1309268	60921	19.021	3401	312.965	60921	3395	3225	273852	833	0.0030418	864	Urosaurus
ADG147	1096833	1017247	17537	45.984	2863	268.914	17537	2851	2708	229950	1058	0.004601	751	Urosaurus
ADG151	1336125	1255388	24436	44.894	3737	281.493	24436	3714	3551	301503	1393	0.0046202	753	Urosaurus
ADG168	1222696	1138645	42800	22.61	3953	227.131	42800	3923	3727	316368	1722	0.005443	791	Urosaurus
ADG177	600001	572386	15680	31.079	2279	203.148	15680	2268	2207	187530	803	0.004282	675	Urosaurus
ADG182	861586	795404	17498	39.89	2699	247.627	17498	2692	2552	216810	1060	0.0048891	769	Urosaurus
DAW003	1074290	1006268	21888	36.806	3011	254.2	21888	3001	2885	245006	512	0.0020897	861	Urosaurus
SD0224	2187492	2045540	27125	58.227	6907	221.817	27125	6654	6319	536251	3329	0.0062079	790	Urosaurus
SD0256	1182544	1093270	19521	47.205	3513	251.884	19521	3465	3333	283076	1607	0.0056769	811	Urosaurus
SD0327	909260	842653	23261	28.434	2725	228.022	23261	2718	2610	221658	273	0.0012316	775	Urosaurus
SD0402	648344	606938	18155	29.786	2557	199.37	18155	2549	2445	207779	1025	0.0049331	726	Urosaurus
SD0467	1819749	1739584	23911	56.203	5331	243.257	23911	5173	4943	419681	2597	0.006188	831	Urosaurus
SD0552	1732529	1628674	35927	39.165	3940	342.04	35927	3861	3680	312510	1703	0.0054494	832	Urosaurus
SD0674	787729	732485	16468	38.124	2626	228.541	16468	2596	2508	213130	1007	0.0047248	767	Urosaurus
SD0713	1967723	1841083	30885	51.225	4905	311.174	30885	4738	4471	379510	2114	0.0055703	826	Urosaurus
SD0787	1355575	1256955	29914	29.029	3648	224.338	29914	3633	3484	295876	818	0.0027647	621	Urosaurus
SD0788	490366	452452	17738	18.2	2757	106.828	17738	2741	2619	222494	612	0.0027506	578	Urosaurus
SD0789	2018141	1878054	33720	38.465	6047	205.535	33720	6024	5766	489231	1340	0.002739	626	Urosaurus
SD0790	482406	452168	16391	18.313	2785	98.25	16391	2771	2663	226165	636	0.0028121	555	Urosaurus
SD0791	563577	524072	17887	19.617	2963	108.604	17887	2949	2819	239470	602	0.0025139	572	Urosaurus
SD0830	161040	150209	14577	8.093	2375	40.38	14577	2375	2264	192246	1258	0.0065437	722	Urosaurus
SD0881	1563432	1449921	25461	42.536	5901	175.728	25461	5691	5362	455181	2885	0.0063381	778	Urosaurus
SD1030	1045561	979242	22059	33.617	3097	226.928	22059	3089	2950	250511	1025	0.0040916	851	Urosaurus
SD1057	1155677	1071903	17519	54.226	3761	242.899	17519	3747	3559	302207	1669	0.0055227	896	Urosaurus
SD1062	2167814	2019704	26049	65.854	5290	314.886	26049	5119	4818	408898	2830	0.006921	788	Urosaurus
SD1081	806487	767548	25929	25.909	3100	203.885	25929	3055	2944	250155	1168	0.0046691	861	Urosaurus
SD1082	1523863	1404563	28176	42.51	5117	223.974	28176	4949	4674	396631	2143	0.005403	835	Urosaurus
SD1100	1274959	1217764	19429	50.978	3363	282.541	19429	3358	3215	272985	1033	0.0037841	797	Urosaurus
SD1315	2948488	2729024	31820	70.829	5495	400.104	31820	5480	5245	445207	1322	0.0029694	910	Urosaurus
SD1490	795570	735458	31273	19.291	5910	91.644	31273	5882	5564	471949	1615	0.003422	825	Urosaurus
SD1503	1783563	1650212	26632	53.114	3131	435.966	26632	3124	2999	254662	605	0.0023757	857	Urosaurus
SD1946	575665	532371	23539	19.109	2234	184.692	23539	2223	2144	182102	600	0.0032949	641	Urosaurus
SD1947	512256	475242	29342	11.999	2484	124.252	29342	2477	2348	199384	616	0.0030895	687	Urosaurus
SD1964	1472630	1362166	18007	65.687	3907	293.635	18007	3836	3659	310774	1730	0.0055667	805	Urosaurus
SD2062	1234630	1166617	28145	31.845	4149	203.789	28145	4021	3797	322250	1510	0.0046858	736	Urosaurus
SD2331	1080097	1015364	63945	13.554	3269	237.645	63945	3181	3003	255146	1341	0.0052558	846	Urosaurus
SD2358	728927	686030	23813	22.978	2915	173.286	23813	2907	2764	234766	1338	0.0056993	749	Urosaurus
SD2361	968109	896879	24667	31.565	2837	260.835	24667	2825	2724	231427	1340	0.0057902	717	Urosaurus
SD2448	2082358	1926897	24276	66.982	4807	328.343	24276	4798	4531	384402	2395	0.0062305	918	Urosaurus
ADG034	974132	911070	31150	27.316	4621	173.475	31150	4605	4397	373366	802	0.002148	1009	Callisaurus
ADG035	1454836	1371424	46434	27.406	6384	189.61	46434	6366	6083	516437	1218	0.0023585	1003	Callisaurus
ADG039	1466957	1375442	60822	20.628	6166	189.927	60822	6156	5808	493141	2174	0.0044085	1008	Callisaurus
ADG043	957863	902914	25268	33.127	3898	202.489	25268	3892	3672	311946	1277	0.0040937	1004	Callisaurus
ADG047	749950	708363	28030	23.21	3735	161.388	28030	3728	3530	299815	1307	0.0043594	998	Callisaurus
ADG048	1112398	1065151	26385	37.39	4711	199.217	26385	4698	4448	377757	1529	0.0040476	1003	Callisaurus
ADG056	1351903	1278180	30684	39.919	4560	257.179	30684	4555	4309	365972	1229	0.0033582	996	Callisaurus
ADG059	1159598	1078558	25995	36.994	4564	200.155	25995	4529	4293	364591	1596	0.0043775	1000	Callisaurus
ADG062	1604635	1498014	30453	45.241	7573	175.216	30453	7566	7196	610875	2913	0.0047686	1018	Callisaurus
ADG066	1152775	1085383	25955	36.832	6287	144.882	25955	6266	5974	507081	2084	0.0041098	998	Callisaurus
ADG070	746911	700358	23426	27.18	3797	156.822	23426	3781	3597	305568	999	0.0032693	1027	Callisaurus
ADG085	1192462	1129104	25850	41.27	5528	184.667	25850	5523	5231	444067	1382	0.0031121	1039	Callisaurus
ADG092	1243420	1146313	42705	24.387	14508	66.499	42705	14030	13351	1131251	3812	0.0033697	823	Callisaurus
ADG097	1176081	1112007	37740	26.204	5426	170.935	37740	5403	5128	435451	1355	0.0031117	1036	Callisaurus
ADG101	1028436	986585	36909	23.315	4516	177.777	36909	4480	4254	361404	1379	0.0038157	1009	Callisaurus
ADG104	1446417	1371228	35410	34.171	6630	173.011	35410	6586	6245	530237	2749	0.0051845	1002	Callisaurus
ADG112	1897305	1769665	26456	60.433	7401	209.886	26456	7393	7023	596293	3102	0.0052021	992	Callisaurus
ADG113	1626521	1512884	36808	37.902	5131	259.528	36808	5124	4842	411185	1964	0.0047764	1013	Callisaurus
ADG115	1119614	1051250	59106	15.831	13247	63.659	59106	12983	12326	1045501	5517	0.0052769	892	Callisaurus
ADG116	1016725	958461	21247	41.746	3874	218.999	21247	3869	3692	313671	1259	0.0040138	1015	Callisaurus
ADG117	1373483	1285966	56044	21.265	14608	75.608	56044	14588	13849	1174711	5353	0.0045569	986	Callisaurus
ADG126	1112387	1032384	60623	15.694	13073	65.187	60623	13062	12277	1041293	5814	0.0055834	1006	Callisaurus
ADG127	534431	499922	12243	38.459	3033	148.546	12243	3021	2903	246631	475	0.001926	988	Callisaurus
ADG129	293909	277688	12584	20.958	2682	91.226	12584	2673	2586	219736	420	0.0019114	955	Callisaurus
ADG131	603166	565578	16400	32.215	2708	183.685	16400	2702	2582	219280	404	0.0018424	893	Callisaurus
ADG135	1190267	1121350	20718	48.589	3445	279.635	20718	3422	3259	276495	588	0.0021266	937	Callisaurus
ADG139	1080458	1012787	61365	14.065	4747	163.638	61365	4704	4404	374173	2193	0.0058609	1037	Callisaurus
ADG140	1165135	1112625	70331	13.709	4571	189.757	70331	4535	4261	361892	1515	0.0041863	1005	Callisaurus
ADG160	1389366	1314294	31414	39.155	5195	225.435	31414	5190	4906	416519	886	0.0021272	991	Callisaurus
ADG161	1587449	1482726	24102	57.325	5285	252.099	24102	5277	5022	426225	858	0.002013	995	Callisaurus
ADG162	1063710	1004667	21933	43.166	3362	268.728	21933	3359	3198	271476	645	0.0023759	916	Callisaurus
ADG164	1458753	1360138	22721	56.25	4481	276.139	22721	4475	4264	362062	706	0.0019499	1020	Callisaurus
ADG165	1033657	972967	18956	48.795	3362	264.678	18956	3356	3172	269428	475	0.001763	1000	Callisaurus
ADG166	936293	883502	20622	39.923	3069	256.083	20622	3067	2906	246683	513	0.0020796	939	Callisaurus
ADG167	813278	749173	101652	6.641	9933	52.84	101652	9911	9272	786130	1645	0.0020925	985	Callisaurus
ADG170	637206	593187	22628	25.055	3048	175.428	22628	3042	2901	246444	749	0.0030392	958	Callisaurus
ADG171	1234292	1169843	24858	42.899	3452	295.435	24858	3443	3259	276671	833	0.0030108	963	Callisaurus
ADG173	1329566	1281191	21929	54.85	3538	328.057	21929	3534	3356	285001	911	0.0031965	974	Callisaurus
ADG174	1238343	1170695	28988	36.835	3975	255.64	28988	3962	3753	318677	1043	0.0032729	1032	Callisaurus
ADG178	966634	914471	23023	35.401	3875	198.529	23023	3854	3674	312043	936	0.0029996	1023	Callisaurus
ADG180	1445029	1385613	30858	39.862	4355	269.794	30858	4341	4139	351601	1326	0.0037713	987	Callisaurus
ADG181	1823185	1722229	31549	48.089	5351	272.474	31549	5339	5041	427934	1491	0.0034842	997	Callisaurus
ADG184	1667707	1549613	60579	21.225	4994	240.421	60579	4932	4668	396528	1628	0.0041056	1013	Callisaurus
Carmen	842513	801172	50490	14.066	10375	61.016	50490	10333	9812	832424	2384	0.0028639	947	Callisaurus
Danzante	980957	913340	74988	11.349	11546	63.992	74988	11530	10886	923048	3068	0.0033238	984	Callisaurus
SD0510	1752311	1638633	22870	66.889	5728	259.01	22870	5719	5439	461743	1723	0.0037315	1015	Callisaurus
SD0590	1466186	1381917	19275	61.758	4346	265.062	19275	4330	4123	350146	1250	0.0035699	993	Callisaurus
SD0607	1297665	1212911	77477	13.892	5223	185.552	77477	5157	4841	410960	1746	0.0042486	1001	Callisaurus
SD0637	1207397	1140791	25686	40.219	3910	252.168	25686	3889	3692	313625	1186	0.0037816	974	Callisaurus
SD0701	1284200	1212330	30864	33.664	4506	218.09	30864	4490	4283	363643	1297	0.0035667	990	Callisaurus
SD0840	1028416	988061	31623	29.61	4000	221.448	31623	3994	3778	320990	1158	0.0036076	996	Callisaurus
SD1012	986914	933025	24795	34.587	3985	203.724	24795	3983	3778	320882	1380	0.0043006	978	Callisaurus
SD1027	1013885	944071	33235	24.294	3621	208.618	33235	3593	3433	291681	1062	0.003641	972	Callisaurus
SD1095	774627	719269	35933	17.991	3892	151.613	35933	3875	3659	310780	1069	0.0034397	1001	Callisaurus
SD1916	1568439	1473878	21487	57.313	5218	228.292	21487	5195	4939	419473	1549	0.0036927	992	Callisaurus
SD2040	1364036	1275527	26969	43.324	4677	239.196	26969	4670	4443	377162	1452	0.0038498	996	Callisaurus
SD2048	1559178	1471804	25491	49.033	5146	233.558	25491	5120	4872	413670	1591	0.0038461	999	Callisaurus
SD2186	1621470	1526252	64360	20.401	6220	196.275	64360	6156	5786	491397	2520	0.0051282	1019	Callisaurus
SD2376	1431318	1371507	60599	20.744	4940	236.898	60599	4932	4649	394789	1480	0.0037488	993	Callisaurus
SD2685	1461672	1361668	23975	49.148	4449	254.122	23975	4415	4199	356665	1500	0.0042056	979	Callisaurus
SD3011	1187064	1097296	44702	22.169	14482	62.542	44702	14134	13367	1132840	5971	0.0052708	846	Callisaurus
ADG024	1388388	1318276	81632	14.995	15319	73.578	81632	14978	14214	1206653	2336	0.0019359	655	Petrosaurus
ADG029	1419137	1331610	90952	13.556	16293	68.798	90952	15812	14967	1270302	2606	0.0020515	617	Petrosaurus
ADG030	1016986	944331	24257	37.384	3664	236.379	24257	3632	3417	290117	671	0.0023129	562	Petrosaurus
ADG031	1443033	1345633	41379	30.303	16457	72.851	41379	16022	15201	1289838	1715	0.0013296	617	Petrosaurus
ADG072	1019741	963677	35876	25.801	3251	268.199	35876	3224	3049	258905	940	0.0036307	983	Petrosaurus
ADG084	764195	714729	22647	30.775	2883	229.983	22647	2862	2722	231173	784	0.0033914	939	Petrosaurus
ADG089	1552863	1444218	104249	13.068	16579	74.361	104249	16102	15208	1290839	4979	0.0038572	918	Petrosaurus
ADG099	1140760	1073139	39604	26.403	3349	295.363	39604	3324	3145	267072	880	0.003295	992	Petrosaurus
ADG107	1252520	1169696	44714	24.301	5764	177.044	44714	5711	5347	453739	940	0.0020717	500	Petrosaurus
ADG133	1523779	1438283	21086	63.168	7361	176.578	21086	7239	6861	582091	882	0.0015152	499	Petrosaurus
ADG134	1027181	983448	18543	49.249	6382	138.117	18543	6305	5945	504344	763	0.0015129	487	Petrosaurus
ADG136	910555	844766	24027	34.195	3243	241.499	24027	3214	3073	260914	290	0.0011115	944	Petrosaurus
ADG137	407846	380169	13765	25.56	3588	90.541	13765	3573	3373	286256	280	0.0009781	802	Petrosaurus
ADG154	1711568	1578021	47564	31.523	17287	83.12	47564	16475	15674	1329665	802	0.0006032	791	Petrosaurus
ADG176	695457	651230	16598	38.404	2468	248.24	16598	2426	2315	196720	747	0.0037973	921	Petrosaurus
ADG183	1014397	954158	20452	43.879	5407	159.435	20452	5375	5065	429813	1541	0.0035853	860	Petrosaurus
ADG185	1056400	998047	17693	55.106	2930	321.65	17693	2883	2716	230658	357	0.0015477	987	Petrosaurus
SD0248	1568638	1449439	41627	32.527	17259	75.166	41627	16672	15848	1344985	4608	0.0034261	890	Petrosaurus
SD0280	855127	802368	15938	49.088	2830	266.865	15938	2781	2666	226451	836	0.0036917	957	Petrosaurus
SD0293	1351353	1266197	23347	52.743	3692	322.033	23347	3662	3467	294383	1024	0.0034785	1024	Petrosaurus
SD0353	1053796	991631	22839	42.314	3487	266.09	22839	3451	3269	277566	916	0.0033001	1022	Petrosaurus
SD0445	1433164	1340984	58968	21.424	16226	73.245	58968	15653	14899	1264353	4138	0.0032728	911	Petrosaurus
SD0528	1263570	1191093	27951	41.079	4821	227.493	27951	4740	4459	378263	1154	0.0030508	1025	Petrosaurus
SD0554	1441421	1343009	42445	29.766	16551	72.882	42445	16017	15231	1292630	3811	0.0029483	918	Petrosaurus
SD0828	874608	823715	28942	26.991	5170	142.044	28942	5142	4863	412573	1222	0.0029619	841	Petrosaurus
SD0829	582588	557396	15605	35.008	3337	155.876	15605	3298	3154	267855	951	0.0035504	977	Petrosaurus
SD0835	1256902	1166695	20710	54.525	3257	335.722	20710	3186	3044	258438	540	0.0020895	1008	Petrosaurus
SD1005	912310	850852	20692	40.177	3054	261.201	20692	3023	2847	241819	605	0.0025019	548	Petrosaurus
SD1048	1437548	1376033	31726	41.91	4751	267.947	31726	4674	4391	372567	1016	0.002727	1021	Petrosaurus
SD1052	1104890	1013772	91215	10.618	5748	146.444	91215	5680	4963	420947	2352	0.0055874	1013	Petrosaurus
SD1067	1031896	966462	25675	36.269	3760	235.031	25675	3723	3495	296650	1095	0.0036912	992	Petrosaurus
SD1230	962055	903599	23705	36.873	3180	261.523	23705	3154	2981	253149	848	0.0033498	961	Petrosaurus
SD1889	1113369	1035203	17267	57.964	3539	273.736	17267	3512	3297	279936	684	0.0024434	579	Petrosaurus
SD2288	1277893	1197535	26740	42.869	3614	304.867	26740	3579	3412	289733	571	0.0019708	1019	Petrosaurus
SD2334	949694	889350	29211	28.548	5653	139.463	29211	5609	5305	450020	1563	0.0034732	841	Petrosaurus
SD2335	1152622	1074744	37973	27.081	4039	239.236	37973	3979	3734	316855	995	0.0031402	1009	Petrosaurus
SD2436	1051318	988828	21144	45.592	2997	308.527	21144	2940	2762	234541	505	0.0021531	966	Petrosaurus
SD2723	783650	734660	15439	45.917	2673	255.875	15439	2641	2537	215499	214	0.000993	525	Petrosaurus
SD2999	825660	794358	16241	47.45	2787	266.976	16241	2750	2625	222939	194	0.0008702	545	Petrosaurus
SD3346	1093686	1027888	27712	34.813	6152	149.668	27712	6040	5671	481022	434	0.0009022	483	Petrosaurus
ADG028	794202	766032	30494	23.245	4005	163.341	30494	3972	3770	319861	769	0.0024042	793	Sceloporus
ADG049	2329596	2224481	31590	63.739	5048	387.768	31590	4853	4635	393289	1679	0.0042691	800	Sceloporus
ADG058	686323	656108	22477	26.793	2735	204.874	22477	2718	2576	218813	969	0.0044284	729	Sceloporus
ADG069	1173499	1106859	29757	35.903	4304	236.044	29757	4177	3933	333732	2173	0.0065112	635	Sceloporus
ADG073	809230	766471	46299	15.862	3161	209.12	46299	3144	2936	249268	1144	0.0045894	775	Sceloporus
ADG074	1064850	1007128	33664	28.583	5133	176.328	33664	5128	4862	412342	2767	0.0067104	800	Sceloporus
ADG083	1105777	1058325	105574	9.387	9673	87.166	105574	9424	8950	759417	1581	0.0020819	836	Sceloporus
ADG086	1608272	1544763	25371	57.742	3115	455.829	25371	3106	2974	252503	513	0.0020317	857	Sceloporus
ADG087	867760	840741	19679	40.577	2506	305.165	19679	2497	2412	204831	378	0.0018454	799	Sceloporus
ADG094	686513	651532	33170	18.915	2454	236.358	33170	2447	2345	199108	283	0.0014213	780	Sceloporus
ADG095	1094078	1052860	62961	15.966	3910	232.119	62961	3856	3625	307639	1123	0.0036504	760	Sceloporus
ADG098	606402	581952	24005	23.347	3016	170.472	24005	3005	2871	243698	563	0.0023102	808	Sceloporus
ADG100	998360	950106	41295	22.197	6123	138.838	41295	5915	5636	477930	2158	0.0045153	760	Sceloporus
ADG108	966413	923600	19137	46.395	2401	356.365	19137	2398	2309	196103	577	0.0029423	574	Sceloporus
ADG141	1085360	1036739	20272	48.565	3482	270.823	20272	3472	3322	281828	773	0.0027428	836	Sceloporus
ADG145	1144342	1087898	22488	45.836	3114	317.358	22488	3106	2955	250733	608	0.0024249	824	Sceloporus
ADG149	912736	875950	16864	49.378	2639	303.599	16864	2629	2524	214402	514	0.0023974	805	Sceloporus
ADG152	1054486	1005465	19180	49.434	2841	320.217	19180	2833	2699	229058	562	0.0024535	802	Sceloporus
ADG169	790555	754030	38072	19.036	2693	248.601	38072	2687	2561	217429	296	0.0013614	796	Sceloporus
ADG172	664220	628358	22664	26.533	4073	136.162	22664	4071	3815	323612	2113	0.0065294	763	Sceloporus
ADG186	703519	670305	21499	29.408	2865	206.714	21499	2844	2704	229449	541	0.0023578	757	Sceloporus
ADG192	529964	501895	23112	20.291	2811	151.345	23112	2800	2665	226261	1001	0.0044241	859	Sceloporus
ADG193	1171893	1111410	30029	34.398	4667	210.394	30029	4621	4397	372884	1596	0.0042802	869	Sceloporus
ADG194	1472492	1388972	33950	38.132	5441	227.543	33950	5424	5166	438060	1819	0.0041524	894	Sceloporus
ADG196	1307551	1245815	22840	52.34	7323	158.876	22840	6986	6685	567127	2487	0.0043853	562	Sceloporus
ADG199	708942	673685	77724	8.285	4172	127.237	77724	4165	3859	327446	2216	0.0067675	779	Sceloporus
SD0231	1222702	1163344	29332	36.618	8786	115.898	29332	8453	8076	685208	2878	0.0042002	818	Sceloporus
SD0259	1041347	985659	22929	41.081	5510	163.292	22929	5407	5170	438333	933	0.0021285	806	Sceloporus
SD0262	928162	879515	26172	32.002	9268	86.194	26172	8916	8550	725502	3207	0.0044204	737	Sceloporus
SD0340	541306	511112	21520	22.373	3553	123.548	21520	3500	3308	280660	793	0.0028255	858	Sceloporus
SD0447	1318056	1248947	32911	36.282	11673	97.254	32911	11655	11115	943095	5690	0.0060333	879	Sceloporus
SD0527	1386950	1303490	32716	37.211	12058	95.31	32716	11620	11108	941322	3298	0.0035036	798	Sceloporus
SD0584	580772	553695	12380	42.107	2637	188.918	12380	2607	2503	212552	822	0.0038673	790	Sceloporus
SD0604	1051828	1012514	47529	20.521	4534	198.658	47529	4529	4260	361505	2449	0.0067745	823	Sceloporus
SD0609	606516	573286	48274	11.447	3136	153.42	48274	3132	2943	249753	1209	0.0048408	756	Sceloporus
SD0626	1116281	1046987	32220	30.94	8460	109.535	32220	8448	7975	676070	4640	0.0068632	864	Sceloporus
SD0680	644040	618526	18671	31.933	2842	197.434	18671	2840	2694	228816	1209	0.0052837	752	Sceloporus
SD0704	1496830	1395372	34593	38.055	11319	111.835	34593	11297	10761	913293	5439	0.0059554	890	Sceloporus
SD0741	861497	817101	14700	52.654	3682	203.888	14700	3600	3479	295414	978	0.0033106	864	Sceloporus
SD0833	1616001	1535300	34329	42.383	6857	203.525	34329	6851	6515	552456	3795	0.0068693	872	Sceloporus
SD1051	619311	587870	15851	34.563	2752	187.766	15851	2738	2624	222770	894	0.0040131	822	Sceloporus
SD1056	1015898	947181	26454	33.365	9555	88.492	26454	9401	9035	766708	3310	0.0043172	921	Sceloporus
SD1058	549226	522864	25743	19.358	5348	83.296	25743	5333	5069	429815	1203	0.0027989	861	Sceloporus
SD1061	544808	519053	17567	27.926	3401	132.655	17567	3372	3199	271340	767	0.0028267	767	Sceloporus
SD1068	935424	896936	20752	41.212	6121	133.874	20752	5826	5542	470127	2425	0.0051582	590	Sceloporus
SD1069	1040081	992212	60573	15.423	9704	87.987	60573	9296	8841	750291	3112	0.0041477	727	Sceloporus
SD1073	754201	723296	20244	34.023	3244	199.772	20244	3232	3078	261265	637	0.0024381	784	Sceloporus
SD1074	1214056	1146076	23679	46.626	5949	178.282	23679	5756	5459	462795	2135	0.0046133	716	Sceloporus
SD1075	981969	921864	30724	28.664	10199	79.642	30724	9788	9294	787671	3801	0.0048256	715	Sceloporus
SD1077	752950	713096	22259	30.475	4820	131.452	22259	4796	4546	385494	948	0.0024592	827	Sceloporus
SD1084	579799	536231	28488	17.8	6668	66.243	28488	6650	6310	534767	1100	0.002057	825	Sceloporus
SD1085	741821	706717	21572	31.2	3167	198.979	21572	3150	2974	252410	466	0.0018462	793	Sceloporus
SD1097	1109454	1040674	25765	38.662	9695	98.662	25765	9314	8954	759535	2282	0.0030045	787	Sceloporus
SD1098	1129741	1065176	25591	39.311	9700	99.769	25591	9391	9020	765163	2333	0.003049	796	Sceloporus
SD1227	662037	630506	17830	33.951	3177	179.316	17830	3175	3012	255749	1509	0.0059003	767	Sceloporus
SD1228	1138629	1077923	36641	27.933	10697	89.61	36641	10208	9754	827023	3531	0.0042695	689	Sceloporus
SD1229	677341	642577	18833	32.757	4025	143.75	18833	3980	3779	320490	1503	0.0046897	737	Sceloporus
SD1316	988095	930711	15073	58.165	3388	249.125	15073	3355	3205	271958	944	0.0034711	812	Sceloporus
SD1317	947678	904098	14214	59.466	5690	144.082	14214	5430	5198	440888	1535	0.0034816	593	Sceloporus
SD1369	1238798	1185261	19362	57.637	5276	205.469	19362	5271	5050	428315	1228	0.002867	554	Sceloporus
SD1515	1403852	1338999	31444	37.79	9228	122.352	31444	9219	8761	743233	4224	0.0056833	730	Sceloporus
SD1559	1322940	1266455	30954	37.824	6356	175.235	30954	6352	6042	512416	2950	0.005757	695	Sceloporus
SD1897	1134783	1071948	31198	31.557	8476	108.578	31198	8018	7622	646207	2155	0.0033348	701	Sceloporus
SD1898	1167496	1102097	31424	32.736	10961	88.192	31424	10495	10004	848123	3558	0.0041951	776	Sceloporus
SD1903	1347719	1272945	35102	33.365	9662	113.991	35102	9144	8706	738311	3182	0.0043098	691	Sceloporus
SD1918	2466666	2367810	23865	92.602	4359	495.916	23865	4339	4155	352826	1500	0.0042514	943	Sceloporus
SD1983	709448	664285	24480	25.929	8815	67.679	24480	8799	8405	712825	4783	0.0067099	847	Sceloporus
SD2051	1302496	1227104	40762	28.536	11406	95.322	40762	11394	10818	916991	6124	0.0066784	869	Sceloporus
SD2096	999032	945225	57527	14.851	5255	145.895	57527	5070	4759	403490	1640	0.0040645	731	Sceloporus
SD2134	1011630	969861	15794	56.648	4509	191.348	15794	4500	4294	364216	1066	0.0029268	540	Sceloporus
SD2281	1280312	1215554	48883	22.371	5743	177.027	48883	5505	5178	438972	2211	0.0050368	750	Sceloporus
SD2285	375957	354650	6623	50.477	2155	150.57	6623	2149	2101	178490	632	0.0035408	770	Sceloporus
SD2336	1201357	1129998	17574	60.67	3848	267.982	17574	3832	3650	309577	1124	0.0036308	865	Sceloporus
SD2458	715958	677493	16712	38.174	3370	178.79	16712	3338	3158	267847	778	0.0029046	831	Sceloporus
SD2857	557981	524231	22834	21.581	7667	59.919	22834	7642	7320	620715	1787	0.0028789	860	Sceloporus
SD2906	941899	894745	16628	51.629	6601	125.884	16628	6353	6076	515178	2512	0.004876	564	Sceloporus
SD2918	858333	812202	40376	19.341	7428	95.765	40376	7086	6750	572347	2647	0.0046248	723	Sceloporus
SD3001	1413745	1344212	32337	39.376	6082	199.113	32337	6077	5774	489667	1839	0.0037556	695	Sceloporus
TortA	704333	661324	21916	28.406	6380	90.361	21916	6306	6020	510261	1131	0.0022165	884	Sceloporus
TortB	539046	506644	20768	23.073	2923	150.682	20768	2913	2758	234078	569	0.0024308	865	Sceloporus

### Sheet: AppendixData
FieldNumber	NReads	NReadsPassed	NClusters	Coverage	NClustersPassed	CoveragePassed	F2Loci	Poly	NlociFinal	Genus
ADG036	892765	842230	22696	31.532	2233	303.819	2143	0.0025485	708	Urosaurus
ADG063	1787446	1701807	41044	37.403	3323	442.233	3162	0.005088	863	Urosaurus
ADG067	619242	590158	29168	16.47	2726	160.72	2604	0.0055131	801	Urosaurus
ADG071	1149885	1071084	21675	38.238	3602	218.581	3395	0.0071432	781	Urosaurus
ADG082	1419074	1341103	31289	32.277	4101	232.86	3770	0.0063328	765	Urosaurus
ADG091	1541570	1459497	31841	36.303	3485	315.968	3289	0.006252	825	Urosaurus
ADG106	1934899	1801710	18652	81.396	3628	407.156	3444	0.0024461	856	Urosaurus
ADG119	771562	715723	15007	37.381	2255	236.618	2156	0.0028491	500	Urosaurus
ADG125	1413572	1309268	60921	19.021	3401	312.965	3225	0.0030418	864	Urosaurus
ADG147	1096833	1017247	17537	45.984	2863	268.914	2708	0.004601	751	Urosaurus
ADG151	1336125	1255388	24436	44.894	3737	281.493	3551	0.0046202	753	Urosaurus
ADG168	1222696	1138645	42800	22.61	3953	227.131	3727	0.005443	791	Urosaurus
ADG177	600001	572386	15680	31.079	2279	203.148	2207	0.004282	675	Urosaurus
ADG182	861586	795404	17498	39.89	2699	247.627	2552	0.0048891	769	Urosaurus
DAW003	1074290	1006268	21888	36.806	3011	254.2	2885	0.0020897	861	Urosaurus
SD0224	2187492	2045540	27125	58.227	6907	221.817	6319	0.0062079	790	Urosaurus
SD0256	1182544	1093270	19521	47.205	3513	251.884	3333	0.0056769	811	Urosaurus
SD0327	909260	842653	23261	28.434	2725	228.022	2610	0.0012316	775	Urosaurus
SD0402	648344	606938	18155	29.786	2557	199.37	2445	0.0049331	726	Urosaurus
SD0467	1819749	1739584	23911	56.203	5331	243.257	4943	0.006188	831	Urosaurus
SD0552	1732529	1628674	35927	39.165	3940	342.04	3680	0.0054494	832	Urosaurus
SD0674	787729	732485	16468	38.124	2626	228.541	2508	0.0047248	767	Urosaurus
SD0713	1967723	1841083	30885	51.225	4905	311.174	4471	0.0055703	826	Urosaurus
SD0787	1355575	1256955	29914	29.029	3648	224.338	3484	0.0027647	621	Urosaurus
SD0788	490366	452452	17738	18.2	2757	106.828	2619	0.0027506	578	Urosaurus
SD0789	2018141	1878054	33720	38.465	6047	205.535	5766	0.002739	626	Urosaurus
SD0790	482406	452168	16391	18.313	2785	98.25	2663	0.0028121	555	Urosaurus
SD0791	563577	524072	17887	19.617	2963	108.604	2819	0.0025139	572	Urosaurus
SD0830	161040	150209	14577	8.093	2375	40.38	2264	0.0065437	722	Urosaurus
SD0881	1563432	1449921	25461	42.536	5901	175.728	5362	0.0063381	778	Urosaurus
SD1030	1045561	979242	22059	33.617	3097	226.928	2950	0.0040916	851	Urosaurus
SD1057	1155677	1071903	17519	54.226	3761	242.899	3559	0.0055227	896	Urosaurus
SD1062	2167814	2019704	26049	65.854	5290	314.886	4818	0.006921	788	Urosaurus
SD1081	806487	767548	25929	25.909	3100	203.885	2944	0.0046691	861	Urosaurus
SD1082	1523863	1404563	28176	42.51	5117	223.974	4674	0.005403	835	Urosaurus
SD1100	1274959	1217764	19429	50.978	3363	282.541	3215	0.0037841	797	Urosaurus
SD1315	2948488	2729024	31820	70.829	5495	400.104	5245	0.0029694	910	Urosaurus
SD1490	795570	735458	31273	19.291	5910	91.644	5564	0.003422	825	Urosaurus
SD1503	1783563	1650212	26632	53.114	3131	435.966	2999	0.0023757	857	Urosaurus
SD1946	575665	532371	23539	19.109	2234	184.692	2144	0.0032949	641	Urosaurus
SD1947	512256	475242	29342	11.999	2484	124.252	2348	0.0030895	687	Urosaurus
SD1964	1472630	1362166	18007	65.687	3907	293.635	3659	0.0055667	805	Urosaurus
SD2062	1234630	1166617	28145	31.845	4149	203.789	3797	0.0046858	736	Urosaurus
SD2331	1080097	1015364	63945	13.554	3269	237.645	3003	0.0052558	846	Urosaurus
SD2358	728927	686030	23813	22.978	2915	173.286	2764	0.0056993	749	Urosaurus
SD2361	968109	896879	24667	31.565	2837	260.835	2724	0.0057902	717	Urosaurus
SD2448	2082358	1926897	24276	66.982	4807	328.343	4531	0.0062305	918	Urosaurus
ADG034	974132	911070	31150	27.316	4621	173.475	4397	0.002148	1009	Callisaurus
ADG035	1454836	1371424	46434	27.406	6384	189.61	6083	0.0023585	1003	Callisaurus
ADG039	1466957	1375442	60822	20.628	6166	189.927	5808	0.0044085	1008	Callisaurus
ADG043	957863	902914	25268	33.127	3898	202.489	3672	0.0040937	1004	Callisaurus
ADG047	749950	708363	28030	23.21	3735	161.388	3530	0.0043594	998	Callisaurus
ADG048	1112398	1065151	26385	37.39	4711	199.217	4448	0.0040476	1003	Callisaurus
ADG056	1351903	1278180	30684	39.919	4560	257.179	4309	0.0033582	996	Callisaurus
ADG059	1159598	1078558	25995	36.994	4564	200.155	4293	0.0043775	1000	Callisaurus
ADG062	1604635	1498014	30453	45.241	7573	175.216	7196	0.0047686	1018	Callisaurus
ADG066	1152775	1085383	25955	36.832	6287	144.882	5974	0.0041098	998	Callisaurus
ADG070	746911	700358	23426	27.18	3797	156.822	3597	0.0032693	1027	Callisaurus
ADG085	1192462	1129104	25850	41.27	5528	184.667	5231	0.0031121	1039	Callisaurus
ADG092	1243420	1146313	42705	24.387	14508	66.499	13351	0.0033697	823	Callisaurus
ADG097	1176081	1112007	37740	26.204	5426	170.935	5128	0.0031117	1036	Callisaurus
ADG101	1028436	986585	36909	23.315	4516	177.777	4254	0.0038157	1009	Callisaurus
ADG104	1446417	1371228	35410	34.171	6630	173.011	6245	0.0051845	1002	Callisaurus
ADG112	1897305	1769665	26456	60.433	7401	209.886	7023	0.0052021	992	Callisaurus
ADG113	1626521	1512884	36808	37.902	5131	259.528	4842	0.0047764	1013	Callisaurus
ADG115	1119614	1051250	59106	15.831	13247	63.659	12326	0.0052769	892	Callisaurus
ADG116	1016725	958461	21247	41.746	3874	218.999	3692	0.0040138	1015	Callisaurus
ADG117	1373483	1285966	56044	21.265	14608	75.608	13849	0.0045569	986	Callisaurus
ADG126	1112387	1032384	60623	15.694	13073	65.187	12277	0.0055834	1006	Callisaurus
ADG127	534431	499922	12243	38.459	3033	148.546	2903	0.001926	988	Callisaurus
ADG129	293909	277688	12584	20.958	2682	91.226	2586	0.0019114	955	Callisaurus
ADG131	603166	565578	16400	32.215	2708	183.685	2582	0.0018424	893	Callisaurus
ADG135	1190267	1121350	20718	48.589	3445	279.635	3259	0.0021266	937	Callisaurus
ADG139	1080458	1012787	61365	14.065	4747	163.638	4404	0.0058609	1037	Callisaurus
ADG140	1165135	1112625	70331	13.709	4571	189.757	4261	0.0041863	1005	Callisaurus
ADG160	1389366	1314294	31414	39.155	5195	225.435	4906	0.0021272	991	Callisaurus
ADG161	1587449	1482726	24102	57.325	5285	252.099	5022	0.002013	995	Callisaurus
ADG162	1063710	1004667	21933	43.166	3362	268.728	3198	0.0023759	916	Callisaurus
ADG164	1458753	1360138	22721	56.25	4481	276.139	4264	0.0019499	1020	Callisaurus
ADG165	1033657	972967	18956	48.795	3362	264.678	3172	0.001763	1000	Callisaurus
ADG166	936293	883502	20622	39.923	3069	256.083	2906	0.0020796	939	Callisaurus
ADG167	813278	749173	101652	6.641	9933	52.84	9272	0.0020925	985	Callisaurus
ADG170	637206	593187	22628	25.055	3048	175.428	2901	0.0030392	958	Callisaurus
ADG171	1234292	1169843	24858	42.899	3452	295.435	3259	0.0030108	963	Callisaurus
ADG173	1329566	1281191	21929	54.85	3538	328.057	3356	0.0031965	974	Callisaurus
ADG174	1238343	1170695	28988	36.835	3975	255.64	3753	0.0032729	1032	Callisaurus
ADG178	966634	914471	23023	35.401	3875	198.529	3674	0.0029996	1023	Callisaurus
ADG180	1445029	1385613	30858	39.862	4355	269.794	4139	0.0037713	987	Callisaurus
ADG181	1823185	1722229	31549	48.089	5351	272.474	5041	0.0034842	997	Callisaurus
ADG184	1667707	1549613	60579	21.225	4994	240.421	4668	0.0041056	1013	Callisaurus
Carmen	842513	801172	50490	14.066	10375	61.016	9812	0.0028639	947	Callisaurus
Danzante	980957	913340	74988	11.349	11546	63.992	10886	0.0033238	984	Callisaurus
SD0510	1752311	1638633	22870	66.889	5728	259.01	5439	0.0037315	1015	Callisaurus
SD0590	1466186	1381917	19275	61.758	4346	265.062	4123	0.0035699	993	Callisaurus
SD0607	1297665	1212911	77477	13.892	5223	185.552	4841	0.0042486	1001	Callisaurus
SD0637	1207397	1140791	25686	40.219	3910	252.168	3692	0.0037816	974	Callisaurus
SD0701	1284200	1212330	30864	33.664	4506	218.09	4283	0.0035667	990	Callisaurus
SD0840	1028416	988061	31623	29.61	4000	221.448	3778	0.0036076	996	Callisaurus
SD1012	986914	933025	24795	34.587	3985	203.724	3778	0.0043006	978	Callisaurus
SD1027	1013885	944071	33235	24.294	3621	208.618	3433	0.003641	972	Callisaurus
SD1095	774627	719269	35933	17.991	3892	151.613	3659	0.0034397	1001	Callisaurus
SD1916	1568439	1473878	21487	57.313	5218	228.292	4939	0.0036927	992	Callisaurus
SD2040	1364036	1275527	26969	43.324	4677	239.196	4443	0.0038498	996	Callisaurus
SD2048	1559178	1471804	25491	49.033	5146	233.558	4872	0.0038461	999	Callisaurus
SD2186	1621470	1526252	64360	20.401	6220	196.275	5786	0.0051282	1019	Callisaurus
SD2376	1431318	1371507	60599	20.744	4940	236.898	4649	0.0037488	993	Callisaurus
SD2685	1461672	1361668	23975	49.148	4449	254.122	4199	0.0042056	979	Callisaurus
SD3011	1187064	1097296	44702	22.169	14482	62.542	13367	0.0052708	846	Callisaurus
ADG024	1388388	1318276	81632	14.995	15319	73.578	14214	0.0019359	655	Petrosaurus
ADG029	1419137	1331610	90952	13.556	16293	68.798	14967	0.0020515	617	Petrosaurus
ADG030	1016986	944331	24257	37.384	3664	236.379	3417	0.0023129	562	Petrosaurus
ADG031	1443033	1345633	41379	30.303	16457	72.851	15201	0.0013296	617	Petrosaurus
ADG072	1019741	963677	35876	25.801	3251	268.199	3049	0.0036307	983	Petrosaurus
ADG084	764195	714729	22647	30.775	2883	229.983	2722	0.0033914	939	Petrosaurus
ADG089	1552863	1444218	104249	13.068	16579	74.361	15208	0.0038572	918	Petrosaurus
ADG099	1140760	1073139	39604	26.403	3349	295.363	3145	0.003295	992	Petrosaurus
ADG107	1252520	1169696	44714	24.301	5764	177.044	5347	0.0020717	500	Petrosaurus
ADG133	1523779	1438283	21086	63.168	7361	176.578	6861	0.0015152	499	Petrosaurus
ADG134	1027181	983448	18543	49.249	6382	138.117	5945	0.0015129	487	Petrosaurus
ADG136	910555	844766	24027	34.195	3243	241.499	3073	0.0011115	944	Petrosaurus
ADG137	407846	380169	13765	25.56	3588	90.541	3373	0.0009781	802	Petrosaurus
ADG154	1711568	1578021	47564	31.523	17287	83.12	15674	0.0006032	791	Petrosaurus
ADG176	695457	651230	16598	38.404	2468	248.24	2315	0.0037973	921	Petrosaurus
ADG183	1014397	954158	20452	43.879	5407	159.435	5065	0.0035853	860	Petrosaurus
ADG185	1056400	998047	17693	55.106	2930	321.65	2716	0.0015477	987	Petrosaurus
SD0248	1568638	1449439	41627	32.527	17259	75.166	15848	0.0034261	890	Petrosaurus
SD0280	855127	802368	15938	49.088	2830	266.865	2666	0.0036917	957	Petrosaurus
SD0293	1351353	1266197	23347	52.743	3692	322.033	3467	0.0034785	1024	Petrosaurus
SD0353	1053796	991631	22839	42.314	3487	266.09	3269	0.0033001	1022	Petrosaurus
SD0445	1433164	1340984	58968	21.424	16226	73.245	14899	0.0032728	911	Petrosaurus
SD0528	1263570	1191093	27951	41.079	4821	227.493	4459	0.0030508	1025	Petrosaurus
SD0554	1441421	1343009	42445	29.766	16551	72.882	15231	0.0029483	918	Petrosaurus
SD0828	874608	823715	28942	26.991	5170	142.044	4863	0.0029619	841	Petrosaurus
SD0829	582588	557396	15605	35.008	3337	155.876	3154	0.0035504	977	Petrosaurus
SD0835	1256902	1166695	20710	54.525	3257	335.722	3044	0.0020895	1008	Petrosaurus
SD1005	912310	850852	20692	40.177	3054	261.201	2847	0.0025019	548	Petrosaurus
SD1048	1437548	1376033	31726	41.91	4751	267.947	4391	0.002727	1021	Petrosaurus
SD1052	1104890	1013772	91215	10.618	5748	146.444	4963	0.0055874	1013	Petrosaurus
SD1067	1031896	966462	25675	36.269	3760	235.031	3495	0.0036912	992	Petrosaurus
SD1230	962055	903599	23705	36.873	3180	261.523	2981	0.0033498	961	Petrosaurus
SD1889	1113369	1035203	17267	57.964	3539	273.736	3297	0.0024434	579	Petrosaurus
SD2288	1277893	1197535	26740	42.869	3614	304.867	3412	0.0019708	1019	Petrosaurus
SD2334	949694	889350	29211	28.548	5653	139.463	5305	0.0034732	841	Petrosaurus
SD2335	1152622	1074744	37973	27.081	4039	239.236	3734	0.0031402	1009	Petrosaurus
SD2436	1051318	988828	21144	45.592	2997	308.527	2762	0.0021531	966	Petrosaurus
SD2723	783650	734660	15439	45.917	2673	255.875	2537	0.000993	525	Petrosaurus
SD2999	825660	794358	16241	47.45	2787	266.976	2625	0.0008702	545	Petrosaurus
SD3346	1093686	1027888	27712	34.813	6152	149.668	5671	0.0009022	483	Petrosaurus
ADG028	794202	766032	30494	23.245	4005	163.341	3770	0.0024042	793	Sceloporus
ADG049	2329596	2224481	31590	63.739	5048	387.768	4635	0.0042691	800	Sceloporus
ADG058	686323	656108	22477	26.793	2735	204.874	2576	0.0044284	729	Sceloporus
ADG069	1173499	1106859	29757	35.903	4304	236.044	3933	0.0065112	635	Sceloporus
ADG073	809230	766471	46299	15.862	3161	209.12	2936	0.0045894	775	Sceloporus
ADG074	1064850	1007128	33664	28.583	5133	176.328	4862	0.0067104	800	Sceloporus
ADG083	1105777	1058325	105574	9.387	9673	87.166	8950	0.0020819	836	Sceloporus
ADG086	1608272	1544763	25371	57.742	3115	455.829	2974	0.0020317	857	Sceloporus
ADG087	867760	840741	19679	40.577	2506	305.165	2412	0.0018454	799	Sceloporus
ADG094	686513	651532	33170	18.915	2454	236.358	2345	0.0014213	780	Sceloporus
ADG095	1094078	1052860	62961	15.966	3910	232.119	3625	0.0036504	760	Sceloporus
ADG098	606402	581952	24005	23.347	3016	170.472	2871	0.0023102	808	Sceloporus
ADG100	998360	950106	41295	22.197	6123	138.838	5636	0.0045153	760	Sceloporus
ADG108	966413	923600	19137	46.395	2401	356.365	2309	0.0029423	574	Sceloporus
ADG141	1085360	1036739	20272	48.565	3482	270.823	3322	0.0027428	836	Sceloporus
ADG145	1144342	1087898	22488	45.836	3114	317.358	2955	0.0024249	824	Sceloporus
ADG149	912736	875950	16864	49.378	2639	303.599	2524	0.0023974	805	Sceloporus
ADG152	1054486	1005465	19180	49.434	2841	320.217	2699	0.0024535	802	Sceloporus
ADG169	790555	754030	38072	19.036	2693	248.601	2561	0.0013614	796	Sceloporus
ADG172	664220	628358	22664	26.533	4073	136.162	3815	0.0065294	763	Sceloporus
ADG186	703519	670305	21499	29.408	2865	206.714	2704	0.0023578	757	Sceloporus
ADG192	529964	501895	23112	20.291	2811	151.345	2665	0.0044241	859	Sceloporus
ADG193	1171893	1111410	30029	34.398	4667	210.394	4397	0.0042802	869	Sceloporus
ADG194	1472492	1388972	33950	38.132	5441	227.543	5166	0.0041524	894	Sceloporus
ADG196	1307551	1245815	22840	52.34	7323	158.876	6685	0.0043853	562	Sceloporus
ADG199	708942	673685	77724	8.285	4172	127.237	3859	0.0067675	779	Sceloporus
SD0231	1222702	1163344	29332	36.618	8786	115.898	8076	0.0042002	818	Sceloporus
SD0259	1041347	985659	22929	41.081	5510	163.292	5170	0.0021285	806	Sceloporus
SD0262	928162	879515	26172	32.002	9268	86.194	8550	0.0044204	737	Sceloporus
SD0340	541306	511112	21520	22.373	3553	123.548	3308	0.0028255	858	Sceloporus
SD0447	1318056	1248947	32911	36.282	11673	97.254	11115	0.0060333	879	Sceloporus
SD0527	1386950	1303490	32716	37.211	12058	95.31	11108	0.0035036	798	Sceloporus
SD0584	580772	553695	12380	42.107	2637	188.918	2503	0.0038673	790	Sceloporus
SD0604	1051828	1012514	47529	20.521	4534	198.658	4260	0.0067745	823	Sceloporus
SD0609	606516	573286	48274	11.447	3136	153.42	2943	0.0048408	756	Sceloporus
SD0626	1116281	1046987	32220	30.94	8460	109.535	7975	0.0068632	864	Sceloporus
SD0680	644040	618526	18671	31.933	2842	197.434	2694	0.0052837	752	Sceloporus
SD0704	1496830	1395372	34593	38.055	11319	111.835	10761	0.0059554	890	Sceloporus
SD0741	861497	817101	14700	52.654	3682	203.888	3479	0.0033106	864	Sceloporus
SD0833	1616001	1535300	34329	42.383	6857	203.525	6515	0.0068693	872	Sceloporus
SD1051	619311	587870	15851	34.563	2752	187.766	2624	0.0040131	822	Sceloporus
SD1056	1015898	947181	26454	33.365	9555	88.492	9035	0.0043172	921	Sceloporus
SD1058	549226	522864	25743	19.358	5348	83.296	5069	0.0027989	861	Sceloporus
SD1061	544808	519053	17567	27.926	3401	132.655	3199	0.0028267	767	Sceloporus
SD1068	935424	896936	20752	41.212	6121	133.874	5542	0.0051582	590	Sceloporus
SD1069	1040081	992212	60573	15.423	9704	87.987	8841	0.0041477	727	Sceloporus
SD1073	754201	723296	20244	34.023	3244	199.772	3078	0.0024381	784	Sceloporus
SD1074	1214056	1146076	23679	46.626	5949	178.282	5459	0.0046133	716	Sceloporus
SD1075	981969	921864	30724	28.664	10199	79.642	9294	0.0048256	715	Sceloporus
SD1077	752950	713096	22259	30.475	4820	131.452	4546	0.0024592	827	Sceloporus
SD1084	579799	536231	28488	17.8	6668	66.243	6310	0.002057	825	Sceloporus
SD1085	741821	706717	21572	31.2	3167	198.979	2974	0.0018462	793	Sceloporus
SD1097	1109454	1040674	25765	38.662	9695	98.662	8954	0.0030045	787	Sceloporus
SD1098	1129741	1065176	25591	39.311	9700	99.769	9020	0.003049	796	Sceloporus
SD1227	662037	630506	17830	33.951	3177	179.316	3012	0.0059003	767	Sceloporus
SD1228	1138629	1077923	36641	27.933	10697	89.61	9754	0.0042695	689	Sceloporus
SD1229	677341	642577	18833	32.757	4025	143.75	3779	0.0046897	737	Sceloporus
SD1316	988095	930711	15073	58.165	3388	249.125	3205	0.0034711	812	Sceloporus
SD1317	947678	904098	14214	59.466	5690	144.082	5198	0.0034816	593	Sceloporus
SD1369	1238798	1185261	19362	57.637	5276	205.469	5050	0.002867	554	Sceloporus
SD1515	1403852	1338999	31444	37.79	9228	122.352	8761	0.0056833	730	Sceloporus
SD1559	1322940	1266455	30954	37.824	6356	175.235	6042	0.005757	695	Sceloporus
SD1897	1134783	1071948	31198	31.557	8476	108.578	7622	0.0033348	701	Sceloporus
SD1898	1167496	1102097	31424	32.736	10961	88.192	10004	0.0041951	776	Sceloporus
SD1903	1347719	1272945	35102	33.365	9662	113.991	8706	0.0043098	691	Sceloporus
SD1918	2466666	2367810	23865	92.602	4359	495.916	4155	0.0042514	943	Sceloporus
SD1983	709448	664285	24480	25.929	8815	67.679	8405	0.0067099	847	Sceloporus
SD2051	1302496	1227104	40762	28.536	11406	95.322	10818	0.0066784	869	Sceloporus
SD2096	999032	945225	57527	14.851	5255	145.895	4759	0.0040645	731	Sceloporus
SD2134	1011630	969861	15794	56.648	4509	191.348	4294	0.0029268	540	Sceloporus
SD2281	1280312	1215554	48883	22.371	5743	177.027	5178	0.0050368	750	Sceloporus
SD2285	375957	354650	6623	50.477	2155	150.57	2101	0.0035408	770	Sceloporus
SD2336	1201357	1129998	17574	60.67	3848	267.982	3650	0.0036308	865	Sceloporus
SD2458	715958	677493	16712	38.174	3370	178.79	3158	0.0029046	831	Sceloporus
SD2857	557981	524231	22834	21.581	7667	59.919	7320	0.0028789	860	Sceloporus
SD2906	941899	894745	16628	51.629	6601	125.884	6076	0.004876	564	Sceloporus
SD2918	858333	812202	40376	19.341	7428	95.765	6750	0.0046248	723	Sceloporus
SD3001	1413745	1344212	32337	39.376	6082	199.113	5774	0.0037556	695	Sceloporus
TortA	704333	661324	21916	28.406	6380	90.361	6020	0.0022165	884	Sceloporus
TortB	539046	506644	20768	23.073	2923	150.682	2758	0.0024308	865	Sceloporus

### Sheet: Legend
NReads = total number of reads for a sample
NReadsPassed = total kept reads of sufficient length
NClusters = total number of clusters, including singletons
Coverage = mean depth of clusters
NClustersPassed = number of clusters with depth greater than N
CoveragePassed = mean depth of clusters with depth greater than N
NLoci = number of loci
F1Loci = number of loci with >N depth coverage
F2Loci = number of loci with >N depth and passed paralog filter
NSites = number of sites across f loci
NPoly = number of polymorphic sites in nsites
Poly = frequency of polymorphic sites
NLociFinal = number of loci recovered in final data set for each taxon.

### Sheet: TablePub
	Reads Passed	Clusters	Coverage	F2 Loci	Het	Final Loci	n
Callisaurus	1.13014e+06	5655.13	195.829	5328.36	0.00357793	986.23	61
Petrosaurus	1.04798e+06	6520.05	200.091	6030.3	0.00260252	828.725	40
Urosaurus	1.14785e+06	3641.32	241.032	3426.43	0.00451819	767.915	47
Sceloporus	947430	5647.75	174.577	5274.21	0.00396131	777.15	80
All Taxa	1.05527e+06	5389.15	198.438	5040.44	0.00373515	840.232	228
Sum across Taxa	240601049	240601049	240601049	240601049	240601049	240601049
Reads Passed = mean number of raw reads that passed initial quality filter after demultiplexing
Clusters = mean number of clusters assembled de novo that passed 10x coverage threshold
Coverage = Mean depth of coverage (x) for clusters that passed 10x coverage threshold
F2 Loci = mean number of clusters that passed coverage threshold and paralog filter
Het = mean heterozygosity (percent)
Final Loci = mean number of loci recovered for each taxon in the final dataset after alignment and final filtering
n = number of individuals in the final dataset (sum)
