## Supplemental Table 5 for "Comparative phylogeography of lizards (Squamata: Phrynosomatidae) in Baja California and expansion of *Callisaurus draconoides* within the North American deserts"

### Sheet: TablePub
	Reads Passed	Contigs	Contig Length	Contig Coverage	Loci Captured	Locus Length	Locus Coverage	n
Callisaurus	806295	14036	313.493	8.6426	506.429	742.461	39.0156	14
Petrosaurus	665354	13400.8	322.285	8.71716	509.833	809.21	40.4622	12
Urosaurus	786413	9782.79	322.969	9.5049	511.071	699.389	27.1963	8
Sceloporus	788659	9688.5	324.054	9.40057	510.318	694.158	26.4867	14
All Taxa	762976	11884.6	320.532	9.00864	509.062	737.01	33.6349	48
	Reads Passed = Mean reads passed filter after demultiplexing (step 1)
	Contigs = Number of Contigs from Trinity assembly (mean)
	Contig Length = Mean length of contigs assembled under trinity
	Contig Coverage = mean coverage of contigs assembled by Trnity
	Loci Captured = Mean number of targeted loci recovered (out of 585 total)
	Locus Length = Mean length of targeted loci
	Locus coverage = mean coverage of targeted loci
	n = number of individual lizards per dataset

### Sheet: all_data
FieldNumber	Genus	Total.reads.processed	Reads.with.adapters	Reads.written..passing.filters.	Total.basepairs.processed	Quality.trimmed	Total.written..filtered.	contigs..step4.	total.bp..step4.	mean.length..step4.	Assembly.Coverage	loci.step9	total bp.step9	mean length.step9	Locus_Coverage
ADG029	Petrosaurus	824232	176201	824232	123754723	2901899	120530019	24454	7971425	325.976	8.96872	511	459596	899.405	64.5326
ADG034	Callisaurus	613703	133619	613703	92015757	1546079	90240813	13432	4288657	319.287	9.20739	511	417901	817.81	45.5965
ADG036	Urosaurus	528577	109586	528577	79288669	1080246	78021044	8895	2930481	329.453	8.98312	496	393164	792.669	30.8615
ADG043	Callisaurus	717248	151667	717248	107489158	1617552	105629208	12583	3962886	314.94	8.07372	485	378258	779.913	34.4605
ADG047	Callisaurus	809021	163847	809021	121010868	1257657	119503110	9001	2845033	316.08	8.79387	493	341513	692.724	25.2055
ADG058	Sceloporus	765018	155046	765018	114617176	2887354	111338772	12724	4136338	325.082	9.23446	504	412627	818.704	37.697
ADG072	Petrosaurus	369864	79124	369864	55529872	922982	54476226	7041	2372226	336.916	8.97343	505	410303	812.481	30.1567
ADG073	Sceloporus	745394	143620	745394	111664459	3774943	107495470	11063	3578795	323.492	9.18335	500	387438	774.876	32.8263
ADG095	Sceloporus	671490	133015	671490	100462701	2125365	98056858	7065	2358940	333.891	9.72308	497	343330	690.805	22.4241
ADG101	Callisaurus	814338	171333	814338	121233285	1904773	119034205	12637	3984051	315.269	8.63908	502	379719	756.412	36.094
ADG106	Urosaurus	954018	192029	954018	142161537	1097615	140749514	7883	2673451	339.141	8.90147	543	293655	540.801	10.9536
ADG119	Urosaurus	586978	121493	586978	88080202	2011866	85846460	14845	4929185	332.043	10.2788	496	429241	865.405	54.6293
ADG129	Callisaurus	897131	189867	897131	134510218	2105542	132094084	18285	5679366	310.602	7.81346	525	422941	805.602	42.1038
ADG133	Petrosaurus	526393	114103	526393	79020174	2094826	76708768	13903	4593315	330.383	8.60013	514	443985	863.784	43.4662
ADG137	Petrosaurus	1125399	230947	1125399	168041213	1787548	165882968	14700	4402676	299.502	8.37835	518	355025	685.376	36.2188
ADG139	Callisaurus	1115177	230343	1115177	164368076	1228238	162783424	8517	2586331	303.667	9.0162	525	260890	496.933	11.3317
ADG140	Callisaurus	540692	118598	540692	81068515	2063035	78798323	13611	4422318	324.908	8.67722	478	394763	825.864	45.1247
ADG149	Sceloporus	1143252	229615	1143252	170345116	2563683	167267677	7981	2561623	320.965	10.8343	548	317891	580.093	12.1151
ADG154	Petrosaurus	493022	106465	493022	74039038	1765319	72090626	12392	4122657	332.687	9.27129	522	449907	861.891	43.9871
ADG169	Sceloporus	1569706	312685	1569706	233343165	3526181	229103730	13666	4230097	309.534	10.466	540	333180	617	15.8641
ADG171	Callisaurus	1002579	203956	1002579	149564891	1284716	147972965	7328	2290094	312.513	8.77799	541	277853	513.591	10.1267
ADG172	Sceloporus	963618	189584	963618	143602127	1699544	141540548	6746	2205715	326.966	10.6513	527	287419	545.387	11.2779
ADG177	Urosaurus	491277	101030	491277	73566709	886125	72520260	4965	1685694	339.515	8.8086	481	313792	652.374	17.663
ADG183	Petrosaurus	530612	114377	530612	79689650	1891662	77595508	13912	4626549	332.558	8.73053	501	432831	863.934	43.1962
ADG185	Petrosaurus	581251	124589	581251	87249772	1294273	85752182	12838	4131665	321.831	9.13957	521	435580	836.046	44.7044
ADG186	Sceloporus	548422	113854	548422	81646232	1472734	79926464	7706	2508804	325.565	9.09706	507	328788	648.497	26.5756
ADG193	Sceloporus	548558	114600	548558	82257362	1605288	80415423	10968	3642815	332.131	10.2218	510	437144	857.145	43.0643
Carmen	Callisaurus	772210	168162	772210	115788902	1922305	113589008	18008	5616540	311.891	8.85917	520	427130	821.404	55.0952
Danzante	Callisaurus	818371	177692	818371	122843809	3079717	119450680	23365	7463799	319.444	8.86526	510	439380	861.529	64.2093
SD0445	Petrosaurus	711544	145665	711544	106478257	1046846	105204602	7553	2355630	311.88	8.39367	501	341890	682.415	24.9807
SD0552	Urosaurus	734723	150006	734723	109868944	1035187	108594966	8201	2630940	320.807	9.27053	495	338962	684.772	26.7462
SD0590	Callisaurus	852302	179345	852302	127298010	1997447	124999910	14188	4334820	305.527	8.67607	502	366301	729.683	38.1321
SD0637	Callisaurus	535770	117713	535770	80407559	1499706	78706925	11385	3667607	322.144	8.66278	494	404617	819.063	39.3215
SD0704	Sceloporus	523862	105972	523862	78521652	1695402	76599563	7808	2605642	333.714	9.35564	486	372908	767.3	28.8385
SD0787	Urosaurus	1275017	255662	1275017	189865598	1494360	187965237	10759	3371671	313.381	9.90682	535	314629	588.092	13.6636
SD0835	Petrosaurus	582893	123211	582893	87544288	1924391	85415467	15871	5207540	328.117	8.90603	488	417929	856.412	49.2992
SD1005	Petrosaurus	559374	118718	559374	83953763	1392149	82362812	12799	4104745	320.708	8.53347	514	425454	827.732	41.0836
SD1081	Urosaurus	682804	141351	682804	102394882	1366880	100791806	12268	3880385	316.301	8.52588	495	386513	780.834	35.1263
SD1095	Callisaurus	1197896	248976	1197896	178602675	2054072	176156309	21209	6204091	292.522	8.06649	514	339943	661.368	54.5807
SD1100	Urosaurus	1087316	216653	1087316	162035945	1234520	160454106	8372	2653819	316.987	9.0688	531	305376	575.096	12.3172
SD1559	Sceloporus	732599	148714	732599	109630198	3148074	106184724	10937	3435785	314.143	9.3297	501	369236	736.998	35.8286
SD1897	Sceloporus	895869	177115	895869	133948128	2447579	131125833	10549	3415239	323.75	9.75684	516	361185	699.971	28.4766
SD2285	Sceloporus	410410	84184	410410	61462774	893033	60418275	6013	1898356	315.709	7.34538	502	286937	571.588	16.9034
SD2334	Petrosaurus	733579	154286	733579	110081925	1695215	108129442	13588	4289166	315.658	7.94754	506	407402	805.142	36.3172
SD2458	Sceloporus	701693	143893	701693	105017512	2024591	102689464	10923	3504823	320.866	8.72608	500	366483	732.966	30.9875
SD2685	Callisaurus	601694	132671	601694	90258205	1602759	88435511	12955	4147034	320.111	8.86768	490	398152	812.555	44.8366
SD3001	Sceloporus	789887	160090	789887	118270245	3018503	114926444	12810	4044829	315.756	9.14355	517	387808	750.112	37.8686
SD3346	Petrosaurus	946081	190600	946081	141606553	1620662	139673963	11758	3659115	311.202	8.76317	517	370121	715.901	27.6032

### Sheet: subset
FieldNumber	Reads.written..passing.filters.	contigs..step4.	mean.length..step4.	Assembly.Coverage	loci.step9	mean length.step9	Locus_Coverage	Genus
ADG034	613703	13432	319.287	9.20739	511	817.81	45.5965	Callisaurus
ADG043	717248	12583	314.94	8.07372	485	779.913	34.4605	Callisaurus
ADG047	809021	9001	316.08	8.79387	493	692.724	25.2055	Callisaurus
ADG101	814338	12637	315.269	8.63908	502	756.412	36.094	Callisaurus
ADG129	897131	18285	310.602	7.81346	525	805.602	42.1038	Callisaurus
ADG139	1115177	8517	303.667	9.0162	525	496.933	11.3317	Callisaurus
ADG140	540692	13611	324.908	8.67722	478	825.864	45.1247	Callisaurus
ADG171	1002579	7328	312.513	8.77799	541	513.591	10.1267	Callisaurus
Carmen	772210	18008	311.891	8.85917	520	821.404	55.0952	Callisaurus
Danzante	818371	23365	319.444	8.86526	510	861.529	64.2093	Callisaurus
SD0590	852302	14188	305.527	8.67607	502	729.683	38.1321	Callisaurus
SD0637	535770	11385	322.144	8.66278	494	819.063	39.3215	Callisaurus
SD1095	1197896	21209	292.522	8.06649	514	661.368	54.5807	Callisaurus
SD2685	601694	12955	320.111	8.86768	490	812.555	44.8366	Callisaurus
ADG029	824232	24454	325.976	8.96872	511	899.405	64.5326	Petrosaurus
ADG072	369864	7041	336.916	8.97343	505	812.481	30.1567	Petrosaurus
ADG133	526393	13903	330.383	8.60013	514	863.784	43.4662	Petrosaurus
ADG137	1125399	14700	299.502	8.37835	518	685.376	36.2188	Petrosaurus
ADG154	493022	12392	332.687	9.27129	522	861.891	43.9871	Petrosaurus
ADG183	530612	13912	332.558	8.73053	501	863.934	43.1962	Petrosaurus
ADG185	581251	12838	321.831	9.13957	521	836.046	44.7044	Petrosaurus
SD0445	711544	7553	311.88	8.39367	501	682.415	24.9807	Petrosaurus
SD0835	582893	15871	328.117	8.90603	488	856.412	49.2992	Petrosaurus
SD1005	559374	12799	320.708	8.53347	514	827.732	41.0836	Petrosaurus
SD2334	733579	13588	315.658	7.94754	506	805.142	36.3172	Petrosaurus
SD3346	946081	11758	311.202	8.76317	517	715.901	27.6032	Petrosaurus
ADG058	765018	12724	325.082	9.23446	504	818.704	37.697	Sceloporus
ADG073	745394	11063	323.492	9.18335	500	774.876	32.8263	Sceloporus
ADG095	671490	7065	333.891	9.72308	497	690.805	22.4241	Sceloporus
ADG149	1143252	7981	320.965	10.8343	548	580.093	12.1151	Sceloporus
ADG169	1569706	13666	309.534	10.466	540	617	15.8641	Sceloporus
ADG172	963618	6746	326.966	10.6513	527	545.387	11.2779	Sceloporus
ADG186	548422	7706	325.565	9.09706	507	648.497	26.5756	Sceloporus
ADG193	548558	10968	332.131	10.2218	510	857.145	43.0643	Sceloporus
SD0704	523862	7808	333.714	9.35564	486	767.3	28.8385	Sceloporus
SD1559	732599	10937	314.143	9.3297	501	736.998	35.8286	Sceloporus
SD1897	895869	10549	323.75	9.75684	516	699.971	28.4766	Sceloporus
SD2285	410410	6013	315.709	7.34538	502	571.588	16.9034	Sceloporus
SD2458	701693	10923	320.866	8.72608	500	732.966	30.9875	Sceloporus
SD3001	789887	12810	315.756	9.14355	517	750.112	37.8686	Sceloporus
ADG036	528577	8895	329.453	8.98312	496	792.669	30.8615	Urosaurus
ADG106	954018	7883	339.141	8.90147	543	540.801	10.9536	Urosaurus
ADG119	586978	14845	332.043	10.2788	496	865.405	54.6293	Urosaurus
ADG177	491277	4965	339.515	8.8086	481	652.374	17.663	Urosaurus
SD0552	734723	8201	320.807	9.27053	495	684.772	26.7462	Urosaurus
SD0787	1275017	10759	313.381	9.90682	535	588.092	13.6636	Urosaurus
SD1081	682804	12268	316.301	8.52588	495	780.834	35.1263	Urosaurus
SD1100	1087316	8372	316.987	9.0688	531	575.096	12.3172	Urosaurus
